# Deep sequencing of High Plains wheat mosaic virus from sweet corn to guide seed health testing reveals multiple variants for all eight genome segments and two major isolate types

**DOI:** 10.64898/2026.08.25.746265

**Authors:** Jennifer R. Wilson, Erik W. Ohlson, Kristen J. Willie, Nitika Khatri, Lindsey J. du Toit

## Abstract

High Plains wheat mosaic virus (HPWMoV) is a wheat and maize-infecting virus of phytosanitary concern due to its potential for seed transmission. Recent phytosanitary restrictions have required sweet corn seed lots to test negative for HPWMoV prior to import into certain countries. To inform the design of more sensitive and broad-spectrum diagnostic primers for seed health testing and phytosanitary certification, we performed deep sequencing of HPWMoV-positive tissue collected from fields in two major sweet corn seed production regions in the Pacific Northwest, the Columbia Basin and Treasure Valley. Virus-like particle enrichment prior to Illumina sequencing facilitated near complete genome coverage (>95%) for the 21 HPWMoV isolates sequenced. *De novo* assembly of the eight viral genome segments revealed high levels of diversity for each segment, with at least two variants identified for each RNA and three variants for RNA3, RNA6, and RNA8. Within each sample, only one variant per RNA segment was usually present, with the notable exception of RNA3, sorting each isolate into what we designated type A and type B isolates. All but one previously sequenced HPWMoV isolate can be sorted into these two types. Two samples contained at least two variants for every RNA, totaling 17 genome segments, potentially representing a co-infection of type A and type B isolates. Despite this variability, we successfully designed two primer and probe sets for reverse transcription-quantitative polymerase chain reactions (RT-qPCR) that detected all 20 isolates tested in a duplex diagnostic assay, making the assay suitable for seed health testing for HPWMoV.
