## Supplementary Table 2 for "Deep sequencing of High Plains wheat mosaic virus from sweet corn to guide seed health testing reveals multiple variants for all eight genome segments and two major isolate types"

### Sheet: RNA1
Supplementary Table 2a. Pairwise nucleotide percent identity between all variants of RNA1 identified in the study and the reference sequence of HPWMoV
Isolate_Variant	NC_029570.1	15WA1_RNA1A	22ID1_RNA1A	22OH1_RNA1A	22WA1_RNA1A	23ID1_RNA1A	23ID2_RNA1A	23ID4_RNA1A	23ID5_RNA1A	23ID6_RNA1A	23OR4_RNA1A	23OR5_RNA1A	23WA1_RNA1A	23WA2_RNA1A	23WA3_RNA1A	23WA4_RNA1A	22WA2_RNA1B	23OR1_RNA1B	23OR2_RNA1B	23OR3_RNA1B	23WA1_RNA1B	23WA4_RNA1B	23WA5_RNA1B	23WA6_RNA1B
NC_029570.1		99.7	99.53	99.64	99.56	99.54	99.58	99.74	99.63	99.64	99.66	99.66	99.5	99.5	99.58	99.63	83.52	83.04	83.04	83.05	83.23	82.99	83.02	83.04
15WA1_RNA1A	99.7		99.54	99.68	99.6	99.58	99.6	99.79	99.7	99.68	99.7	99.7	99.54	99.54	99.6	99.66	83.53	83.12	83.12	83.14	83.32	83.08	83.11	83.12
22ID1_RNA1A	99.53	99.54		99.56	99.4	99.47	99.37	99.67	99.53	99.54	99.56	99.5	99.34	99.34	99.4	99.47	83.62	83.12	83.12	83.14	83.3	83.08	83.11	83.12
22OH1_RNA1A	99.64	99.68	99.56		99.54	99.6	99.51	99.78	99.67	99.68	99.7	99.64	99.48	99.48	99.54	99.6	83.53	83.07	83.07	83.09	83.27	83.03	83.06	83.07
22WA1_RNA1A	99.56	99.6	99.4	99.54		99.44	99.43	99.64	99.56	99.57	99.56	99.58	99.43	99.43	99.54	99.54	83.49	82.98	82.98	82.99	83.17	82.94	82.96	82.98
23ID1_RNA1A	99.54	99.58	99.47	99.6	99.44		99.41	99.68	99.57	99.58	99.6	99.54	99.41	99.38	99.44	99.5	83.45	83.02	83.02	83.04	83.21	82.98	83.01	83.02
23ID2_RNA1A	99.58	99.6	99.37	99.51	99.43	99.41		99.61	99.5	99.51	99.53	99.53	99.37	99.4	99.43	99.5	83.46	83.06	83.06	83.08	83.24	83.02	83.05	83.06
23ID4_RNA1A	99.74	99.79	99.67	99.78	99.64	99.68	99.61		99.77	99.79	99.8	99.74	99.58	99.58	99.64	99.71	83.53	83.08	83.08	83.09	83.27	83.04	83.06	83.08
23ID5_RNA1A	99.63	99.7	99.53	99.67	99.56	99.57	99.5	99.77		99.7	99.68	99.66	99.56	99.53	99.56	99.63	83.56	83.11	83.11	83.12	83.3	83.06	83.09	83.11
23ID6_RNA1A	99.64	99.68	99.54	99.68	99.57	99.58	99.51	99.79	99.7		99.7	99.67	99.51	99.54	99.57	99.68	83.56	83.11	83.11	83.12	83.3	83.06	83.09	83.08
23OR4_RNA1A	99.66	99.7	99.56	99.7	99.56	99.6	99.53	99.8	99.68	99.7		99.66	99.5	99.5	99.56	99.63	83.5	82.99	82.99	83.01	83.19	82.95	82.98	82.99
23OR5_RNA1A	99.66	99.7	99.5	99.64	99.58	99.54	99.53	99.74	99.66	99.67	99.66		99.53	99.53	99.58	99.65	83.45	82.99	82.99	83.01	83.19	82.95	82.98	82.99
23WA1_RNA1A	99.5	99.54	99.34	99.48	99.43	99.41	99.37	99.58	99.56	99.51	99.5	99.53		99.57	99.46	99.5	83.52	83.01	83.01	83.02	83.2	82.96	82.99	83.01
23WA2_RNA1A	99.5	99.54	99.34	99.48	99.43	99.38	99.4	99.58	99.53	99.54	99.5	99.53	99.57		99.43	99.5	83.62	83.11	83.11	83.12	83.3	83.06	83.09	83.11
23WA3_RNA1A	99.58	99.6	99.4	99.54	99.54	99.44	99.43	99.64	99.56	99.57	99.56	99.58	99.46	99.43		99.54	83.59	83.11	83.11	83.12	83.3	83.06	83.09	83.11
23WA4_RNA1A	99.63	99.66	99.47	99.6	99.54	99.5	99.5	99.71	99.63	99.68	99.63	99.65	99.5	99.5	99.54		83.64	83.19	83.19	83.21	83.19	83.15	83.18	83.19
22WA2_RNA1B	83.52	83.53	83.62	83.53	83.49	83.45	83.46	83.53	83.56	83.56	83.5	83.45	83.52	83.62	83.59	83.64		94.78	94.81	94.75	94.76	94.76	94.76	94.78
23OR1_RNA1B	83.04	83.12	83.12	83.07	82.98	83.02	83.06	83.08	83.11	83.11	82.99	82.99	83.01	83.11	83.11	83.19	94.78		99.97	99.91	99.94	99.96	99.93	99.97
23OR2_RNA1B	83.04	83.12	83.12	83.07	82.98	83.02	83.06	83.08	83.11	83.11	82.99	82.99	83.01	83.11	83.11	83.19	94.81	99.97		99.94	99.94	99.96	99.93	99.97
23OR3_RNA1B	83.05	83.14	83.14	83.09	82.99	83.04	83.08	83.09	83.12	83.12	83.01	83.01	83.02	83.12	83.12	83.21	94.75	99.91	99.94		99.88	99.9	99.87	99.91
23WA1_RNA1B	83.23	83.32	83.3	83.27	83.17	83.21	83.24	83.27	83.3	83.3	83.19	83.19	83.2	83.3	83.3	83.19	94.76	99.94	99.94	99.88		99.93	99.9	99.94
23WA4_RNA1B	82.99	83.08	83.08	83.03	82.94	82.98	83.02	83.04	83.06	83.06	82.95	82.95	82.96	83.06	83.06	83.15	94.76	99.96	99.96	99.9	99.93		99.91	99.96
23WA5_RNA1B	83.02	83.11	83.11	83.06	82.96	83.01	83.05	83.06	83.09	83.09	82.98	82.98	82.99	83.09	83.09	83.18	94.76	99.93	99.93	99.87	99.9	99.91		99.93
23WA6_RNA1B	83.04	83.12	83.12	83.07	82.98	83.02	83.06	83.08	83.11	83.08	82.99	82.99	83.01	83.11	83.11	83.19	94.78	99.97	99.97	99.91	99.94	99.96	99.93
Genetic distances are derived from the multiple sequence alignment shown in Supplementary Figure 2A

### Sheet: RNA2
Supplementary Table 2b. Pairwise nucleotide percent identity between all variants of RNA2 identified in the study and the reference sequence of HPWMoV
Isolate_Variant	NC_029549.1	15WA1_RNA2A	22ID1_RNA2A	22OH1_RNA2A	22WA1_RNA2A	23ID1_RNA2A	23ID2_RNA2A	23ID4_RNA2A	23ID5_RNA2A	23ID6_RNA2A	23OR4_RNA2A	23OR5_RNA2A	23WA1_RNA2A	23WA2_RNA2A	23WA3_RNA2A	23WA4_RNA2A	22WA2_RNA2B	23OR1_RNA2B	23OR2_RNA2B	23OR3_RNA2B	23WA1_RNA2B	23WA4_RNA2B	23WA5_RNA2B	23WA6_RNA2B
NC_029549.1		99.86	99.82	99.73	99.91	100	99.91	100	99.73	99.86	100	99.73	99.64	99.91	99.91	99.73	85.51	85.57	85.56	85.6	85.47	85.3	85.56	85.51
15WA1_RNA2A	99.86		99.68	99.59	99.77	99.86	99.77	99.86	99.59	99.73	99.86	99.59	99.5	99.77	99.77	99.59	85.47	85.52	85.51	85.56	85.42	85.25	85.51	85.47
22ID1_RNA2A	99.82	99.68		99.55	99.73	99.82	99.73	99.82	99.55	99.68	99.82	99.55	99.46	99.73	99.82	99.55	85.42	85.48	85.47	85.51	85.38	85.2	85.47	85.42
22OH1_RNA2A	99.73	99.59	99.55		99.64	99.73	99.64	99.73	99.46	99.59	99.73	99.46	99.37	99.64	99.64	99.46	85.51	85.48	85.47	85.51	85.55	85.2	85.47	85.42
22WA1_RNA2A	99.91	99.77	99.73	99.64		99.91	99.82	99.91	99.64	99.77	99.91	99.64	99.55	99.82	99.82	99.64	85.51	85.57	85.56	85.6	85.47	85.3	85.56	85.51
23ID1_RNA2A	100	99.86	99.82	99.73	99.91		99.91	100	99.73	99.86	100	99.73	99.64	99.91	99.91	99.73	85.51	85.57	85.56	85.6	85.47	85.3	85.56	85.51
23ID2_RNA2A	99.91	99.77	99.73	99.64	99.82	99.91		99.91	99.64	99.77	99.91	99.64	99.55	99.82	99.82	99.64	85.51	85.57	85.56	85.6	85.47	85.3	85.56	85.51
23ID4_RNA2A	100	99.86	99.82	99.73	99.91	100	99.91		99.73	99.86	100	99.73	99.64	99.91	99.91	99.73	85.51	85.57	85.56	85.6	85.47	85.3	85.56	85.51
23ID5_RNA2A	99.73	99.59	99.55	99.46	99.64	99.73	99.64	99.73		99.59	99.73	99.46	99.37	99.64	99.64	99.55	85.47	85.52	85.51	85.56	85.42	85.25	85.51	85.47
23ID6_RNA2A	99.86	99.73	99.68	99.59	99.77	99.86	99.77	99.86	99.59		99.86	99.59	99.5	99.77	99.77	99.59	85.47	85.52	85.51	85.56	85.42	85.25	85.51	85.47
23OR4_RNA2A	100	99.86	99.82	99.73	99.91	100	99.91	100	99.73	99.86		99.73	99.64	99.91	99.91	99.73	85.51	85.57	85.56	85.6	85.47	85.3	85.56	85.51
23OR5_RNA2A	99.73	99.59	99.55	99.46	99.64	99.73	99.64	99.73	99.46	99.59	99.73		99.37	99.64	99.64	99.46	85.69	85.75	85.74	85.79	85.65	85.48	85.74	85.69
23WA1_RNA2A	99.64	99.5	99.46	99.37	99.55	99.64	99.55	99.64	99.37	99.5	99.64	99.37		99.55	99.55	99.37	85.33	85.39	85.38	85.42	85.29	85.11	85.38	85.33
23WA2_RNA2A	99.91	99.77	99.73	99.64	99.82	99.91	99.82	99.91	99.64	99.77	99.91	99.64	99.55		99.82	99.64	85.47	85.52	85.51	85.56	85.42	85.25	85.51	85.47
23WA3_RNA2A	99.91	99.77	99.82	99.64	99.82	99.91	99.82	99.91	99.64	99.77	99.91	99.64	99.55	99.82		99.64	85.51	85.57	85.56	85.6	85.47	85.3	85.56	85.51
23WA4_RNA2A	99.73	99.59	99.55	99.46	99.64	99.73	99.64	99.73	99.55	99.59	99.73	99.46	99.37	99.64	99.64		85.6	85.66	85.65	85.69	85.56	85.39	85.65	85.6
22WA2_RNA2B	85.51	85.47	85.42	85.51	85.51	85.51	85.51	85.51	85.47	85.47	85.51	85.69	85.33	85.47	85.51	85.6		99.91	100	99.95	100	99.95	100	99.95
23OR1_RNA2B	85.57	85.52	85.48	85.48	85.57	85.57	85.57	85.57	85.52	85.52	85.57	85.75	85.39	85.52	85.57	85.66	99.91		99.91	99.86	99.82	99.86	99.91	99.86
23OR2_RNA2B	85.56	85.51	85.47	85.47	85.56	85.56	85.56	85.56	85.51	85.51	85.56	85.74	85.38	85.51	85.56	85.65	100	99.91		99.95	99.91	99.95	100	99.95
23OR3_RNA2B	85.6	85.56	85.51	85.51	85.6	85.6	85.6	85.6	85.56	85.56	85.6	85.79	85.42	85.56	85.6	85.69	99.95	99.86	99.95		99.86	99.91	99.95	99.91
23WA1_RNA2B	85.47	85.42	85.38	85.55	85.47	85.47	85.47	85.47	85.42	85.42	85.47	85.65	85.29	85.42	85.47	85.56	100	99.82	99.91	99.86		99.86	99.91	99.86
23WA4_RNA2B	85.3	85.25	85.2	85.2	85.3	85.3	85.3	85.3	85.25	85.25	85.3	85.48	85.11	85.25	85.3	85.39	99.95	99.86	99.95	99.91	99.86		99.95	99.91
23WA5_RNA2B	85.56	85.51	85.47	85.47	85.56	85.56	85.56	85.56	85.51	85.51	85.56	85.74	85.38	85.51	85.56	85.65	100	99.91	100	99.95	99.91	99.95		99.95
23WA6_RNA2B	85.51	85.47	85.42	85.42	85.51	85.51	85.51	85.51	85.47	85.47	85.51	85.69	85.33	85.47	85.51	85.6	99.95	99.86	99.95	99.91	99.86	99.91	99.95
Genetic distances are derived from the multiple sequence alignment shown in Supplementary Figure 2B
a This sequence is not full-length, which may artificially affect its percent nucleotide identity

### Sheet: RNA3
Supplementary Table 2c. Pairwise nucleotide percent identity between all variants of RNA3 identified in the study and the reference sequences of HPWMoV
Isolate_Variant	KJ939625.1	15WA1_RNA3A	22ID1_RNA3A	22OH1_RNA3A	22WA1_RNA3A	23ID1_RNA3A	23ID2_RNA3A	23ID4_RNA3A	23ID5_RNA3A	23ID6_RNA3A	23OR4_RNA3A	23OR5_RNA3A	23WA1_RNA3A	23WA2_RNA3A	23WA3_RNA3A	23WA4_RNA3A	NC_029550.1	15WA1_RNA3B	22ID1_RNA3B	22OH1_RNA3B	22WA1_RNA3B	23ID1_RNA3B	23ID2_RNA3B	23ID4_RNA3B	23ID5_RNA3B	23ID6_RNA3B	23OR4_RNA3B	23OR5_RNA3B	23WA1_RNA3B	23WA2_RNA3B	23WA3_RNA3B	23WA4_RNA3B	22WA2_RNA3C	23OR1_RNA3C	23OR2_RNA3C	23OR3_RNA3C	23WA1_RNA3C	23WA4_RNA3C	23WA5_RNA3C	23WA6_RNA3C
KJ939625.1		99.51	99.07	99.44	99.51	99.17	99.46	99.58	99.3	99.31	99.37	98.89	99.38	99.17	99.3	99.31	87.31	87.66	87.41	86.49	87.59	87.8	87.41	87.67	87.72	87.73	87.17	87.66	87.73	87.59	87.79	87.66	74.73	74.57	74.9	74.97	74.9	74.92	74.9	74.84
15WA1_RNA3A	99.51		99.38	99.79	99.86	99.51	99.92	99.93	99.65	99.51	99.72	99.23	99.69	99.51	99.65	99.65	87.39	87.73	87.62	86.66	87.67	87.88	87.61	87.88	87.8	87.81	87.25	87.74	87.88	87.67	87.87	87.73	75	74.84	75.18	75.24	75.18	75.19	75.18	75.11
22ID1_RNA3A	99.07	99.38		99.3	99.38	99.15	99.3	99.46	99.15	99.22	99.22	98.76	99.22	99.15	99.3	99.15	86.34	86.65	86.45	86.41	86.51	86.74	86.44	86.74	86.65	86.66	86.04	86.43	86.42	86.35	86.57	86.57	73.96	73.78	74.15	74.15	74.15	74.1	74.15	74.08
22OH1_RNA3A	99.44	99.79	99.3		99.79	99.44	99.84	99.86	99.72	99.44	99.79	99.16	99.61	99.44	99.58	99.58	87.1	87.45	87.34	86.42	87.39	87.6	87.33	87.6	87.52	87.53	86.97	87.46	87.67	87.39	87.59	87.45	74.79	74.63	74.97	75.03	74.97	74.98	74.97	74.9
22WA1_RNA3A	99.51	99.86	99.38	99.79		99.51	99.77	99.93	99.65	99.51	99.72	99.23	99.69	99.51	99.65	99.65	87.25	87.59	87.48	86.5	87.53	87.74	87.47	87.74	87.66	87.67	87.11	87.6	87.74	87.53	87.73	87.59	74.87	74.71	75.05	75.11	75.05	75.06	75.05	74.98
23ID1_RNA3A	99.17	99.51	99.15	99.44	99.51		99.38	99.58	99.3	99.31	99.37	98.89	99.3	99.17	99.3	99.31	87.05	87.4	87.29	86.28	87.34	87.54	87.28	87.54	87.47	87.61	86.92	87.41	87.54	87.34	87.53	87.4	74.82	74.67	75	75.06	75	75.02	75	74.94
23ID2_RNA3A	99.46	99.92	99.3	99.84	99.77	99.38		99.84	99.69	99.46	99.77	99.15	99.61	99.38	99.53	99.53	86.5	86.81	86.61	86.58	86.66	86.89	86.59	86.89	86.81	86.82	86.2	86.74	86.57	86.66	86.88	86.73	73.96	73.78	74.15	74.15	74.15	74.1	74.15	74.08
23ID4_RNA3A	99.58	99.93	99.46	99.86	99.93	99.58	99.84		99.72	99.58	99.79	99.3	99.77	99.58	99.72	99.72	87.28	87.62	87.51	86.58	87.56	87.77	87.5	87.77	87.69	87.7	87.14	87.63	87.81	87.56	87.76	87.62	74.86	74.7	75.03	75.1	75.03	75.05	75.03	74.97
23ID5_RNA3A	99.3	99.65	99.15	99.72	99.65	99.3	99.69	99.72		99.3	99.65	99.16	99.46	99.3	99.44	99.44	87.22	87.57	87.46	86.58	87.51	87.72	87.45	87.72	87.64	87.65	87.09	87.58	87.81	87.51	87.71	87.57	74.63	74.47	74.81	74.87	74.81	74.82	74.81	74.74
23ID6_RNA3A	99.31	99.51	99.22	99.44	99.51	99.31	99.46	99.58	99.3		99.37	98.89	99.38	99.17	99.44	99.31	87.04	87.32	87.21	86.27	87.26	87.47	87.2	87.47	87.39	87.4	86.84	87.33	87.46	87.26	87.46	87.32	74.74	74.59	74.92	74.98	74.92	74.94	74.92	74.86
23OR4_RNA3A	99.37	99.72	99.22	99.79	99.72	99.37	99.77	99.79	99.65	99.37		99.09	99.53	99.37	99.51	99.51	87.04	87.39	87.28	86.35	87.33	87.53	87.27	87.53	87.46	87.47	86.91	87.4	87.6	87.33	87.53	87.39	74.81	74.65	74.98	75.05	74.98	75	74.98	74.92
23OR5_RNA3A	98.89	99.23	98.76	99.16	99.23	98.89	99.15	99.3	99.16	98.89	99.09		99.07	99.03	99.16	99.17	87.08	87.42	87.31	86.36	87.36	87.57	87.3	87.57	87.49	87.5	86.94	87.43	87.54	87.36	87.56	87.42	74.79	74.63	74.97	75.03	74.97	74.98	74.97	74.9
23WA1_RNA3A	99.38	99.69	99.22	99.61	99.69	99.3	99.61	99.77	99.46	99.38	99.53	99.07		99.3	99.46	99.46	86.42	86.73	86.37	86.5	86.58	86.82	86.52	86.82	86.73	86.74	86.12	86.66	86.5	86.58	86.81	86.65	73.89	73.71	74.08	74.08	74.08	74.03	74.08	74.01
23WA2_RNA3A	99.17	99.51	99.15	99.44	99.51	99.17	99.38	99.58	99.3	99.17	99.37	99.03	99.3		99.58	99.45	87.18	87.53	87.41	86.42	87.47	87.67	87.41	87.67	87.59	87.6	87.05	87.53	87.67	87.47	87.66	87.53	75.11	74.95	75.29	75.35	75.29	75.3	75.29	75.22
23WA3_RNA3A	99.3	99.65	99.3	99.58	99.65	99.3	99.53	99.72	99.44	99.44	99.51	99.16	99.46	99.58		99.58	87.13	87.47	87.36	86.42	87.41	87.62	87.35	87.62	87.54	87.55	86.99	87.48	87.67	87.41	87.61	87.47	74.82	74.66	75	75.06	75	75.02	75	74.94
23WA4_RNA3A	99.31	99.65	99.15	99.58	99.65	99.31	99.53	99.72	99.44	99.31	99.51	99.17	99.46	99.45	99.58		87.2	87.54	87.43	86.44	87.48	87.69	87.42	87.69	87.61	87.62	87.06	87.55	87.68	87.48	87.68	87.54	74.82	74.67	75	75.06	75	75.02	75	74.94
NC_029550.1	87.31	87.39	86.34	87.1	87.25	87.05	86.5	87.28	87.22	87.04	87.04	87.08	86.42	87.18	87.13	87.2		99.38	98.9	99.53	99.45	99.31	98.76	99.17	99.45	99.17	98.97	99.38	98.66	98.96	99.24	99.24	76.63	76.47	76.81	76.87	76.81	76.82	76.81	76.75
15WA1_RNA3B	87.66	87.73	86.65	87.45	87.59	87.4	86.81	87.62	87.57	87.32	87.39	87.42	86.73	87.53	87.47	87.54	99.38		99.24	99.84	99.79	99.72	99.24	99.65	99.93	99.52	99.17	99.72	99.15	99.31	99.72	99.72	76.57	76.4	76.75	76.81	76.75	76.76	76.75	76.68
22ID1_RNA3B	87.41	87.62	86.45	87.34	87.48	87.29	86.61	87.51	87.46	87.21	87.28	87.31	86.37	87.41	87.36	87.43	98.9	99.24		99.38	99.31	99.17	99.04	99.59	99.31	99.03	98.7	99.24	98.53	98.83	99.1	99.1	76.47	76.3	76.64	76.71	76.64	76.66	76.64	76.58
22OH1_RNA3B	86.49	86.66	86.41	86.42	86.5	86.28	86.58	86.58	86.58	86.27	86.35	86.36	86.5	86.42	86.42	86.44	99.53	99.84	99.38		99.84	99.69	99.07	99.53	99.84	99.53	99.15	99.77	99.45	99.3	99.61	99.61	75.79	75.46	75.84	75.84	75.84	75.79	75.84	75.77
22WA1_RNA3B	87.59	87.67	86.51	87.39	87.53	87.34	86.66	87.56	87.51	87.26	87.33	87.36	86.58	87.47	87.41	87.48	99.45	99.79	99.31	99.84		99.72	99.17	99.59	99.86	99.58	99.24	99.79	99.23	99.38	99.65	99.65	76.52	76.35	76.7	76.76	76.7	76.71	76.7	76.63
23ID1_RNA3B	87.8	87.88	86.74	87.6	87.74	87.54	86.89	87.77	87.72	87.47	87.53	87.57	86.82	87.67	87.62	87.69	99.31	99.72	99.17	99.69	99.72		99.1	99.52	99.79	99.45	99.1	99.65	99.01	99.24	99.58	99.58	76.71	76.55	76.89	76.95	76.89	76.9	76.89	76.82
23ID2_RNA3B	87.41	87.61	86.44	87.33	87.47	87.28	86.59	87.5	87.45	87.2	87.27	87.3	86.52	87.41	87.35	87.42	98.76	99.24	99.04	99.07	99.17	99.1		99.45	99.31	98.9	98.56	99.1	98.53	98.69	99.1	99.1	76.32	76.16	76.5	76.56	76.5	76.52	76.5	76.44
23ID4_RNA3B	87.67	87.88	86.74	87.6	87.74	87.54	86.89	87.77	87.72	87.47	87.53	87.57	86.82	87.67	87.62	87.69	99.17	99.65	99.59	99.53	99.59	99.52	99.45		99.72	99.31	98.97	99.52	98.95	99.1	99.52	99.52	76.44	76.27	76.61	76.68	76.61	76.63	76.61	76.55
23ID5_RNA3B	87.72	87.8	86.65	87.52	87.66	87.47	86.81	87.69	87.64	87.39	87.46	87.49	86.73	87.59	87.54	87.61	99.45	99.93	99.31	99.84	99.86	99.79	99.31	99.72		99.58	99.24	99.79	99.22	99.38	99.79	99.79	76.63	76.47	76.81	76.87	76.81	76.82	76.81	76.75
23ID6_RNA3B	87.73	87.81	86.66	87.53	87.67	87.61	86.82	87.7	87.65	87.4	87.47	87.5	86.74	87.6	87.55	87.62	99.17	99.52	99.03	99.53	99.58	99.45	98.9	99.31	99.58		98.97	99.52	98.8	99.1	99.38	99.38	76.65	76.48	76.82	76.89	76.82	76.84	76.82	76.76
23OR4_RNA3B	87.17	87.25	86.04	86.97	87.11	86.92	86.2	87.14	87.09	86.84	86.91	86.94	86.12	87.05	86.99	87.06	98.97	99.17	98.7	99.15	99.24	99.1	98.56	98.97	99.24	98.97		99.17	98.46	98.76	99.04	99.04	76.18	76.02	76.35	76.42	76.35	76.37	76.35	76.29
23OR5_RNA3B	87.66	87.74	86.43	87.46	87.6	87.41	86.74	87.63	87.58	87.33	87.4	87.43	86.66	87.53	87.48	87.55	99.38	99.72	99.24	99.77	99.79	99.65	99.1	99.52	99.79	99.52	99.17		99.01	99.45	99.72	99.58	76.65	76.48	76.82	76.89	76.82	76.84	76.82	76.76
23WA1_RNA3B	87.73	87.88	86.42	87.67	87.74	87.54	86.57	87.81	87.81	87.46	87.6	87.54	86.5	87.67	87.67	87.68	98.66	99.15	98.53	99.45	99.23	99.01	98.53	98.95	99.22	98.8	98.46	99.01		98.73	99.01	99.15	76.14	75.97	76.32	76.38	76.32	76.33	76.32	76.25
23WA2_RNA3B	87.59	87.67	86.35	87.39	87.53	87.34	86.66	87.56	87.51	87.26	87.33	87.36	86.58	87.47	87.41	87.48	98.96	99.31	98.83	99.3	99.38	99.24	98.69	99.1	99.38	99.1	98.76	99.45	98.73		99.31	99.31	76.52	76.35	76.7	76.76	76.7	76.71	76.7	76.63
23WA3_RNA3B	87.79	87.87	86.57	87.59	87.73	87.53	86.88	87.76	87.71	87.46	87.53	87.56	86.81	87.66	87.61	87.68	99.24	99.72	99.1	99.61	99.65	99.58	99.1	99.52	99.79	99.38	99.04	99.72	99.01	99.31		99.58	76.5	76.34	76.68	76.75	76.68	76.7	76.68	76.62
23WA4_RNA3B	87.66	87.73	86.57	87.45	87.59	87.4	86.73	87.62	87.57	87.32	87.39	87.42	86.65	87.53	87.47	87.54	99.24	99.72	99.1	99.61	99.65	99.58	99.1	99.52	99.79	99.38	99.04	99.58	99.15	99.31	99.58		76.44	76.28	76.62	76.68	76.62	76.63	76.62	76.55
22WA2_RNA3C	74.73	75	73.96	74.79	74.87	74.82	73.96	74.86	74.63	74.74	74.81	74.79	73.89	75.11	74.82	74.82	76.63	76.57	76.47	75.79	76.52	76.71	76.32	76.44	76.63	76.65	76.18	76.65	76.14	76.52	76.5	76.44		99.36	99.81	99.74	99.74	99.68	99.81	99.74
23OR1_RNA3C	74.57	74.84	73.78	74.63	74.71	74.67	73.78	74.7	74.47	74.59	74.65	74.63	73.71	74.95	74.66	74.67	76.47	76.4	76.3	75.46	76.35	76.55	76.16	76.27	76.47	76.48	76.02	76.48	75.97	76.35	76.34	76.28	99.36		99.55	99.49	99.49	99.42	99.55	99.49
23OR2_RNA3C	74.9	75.18	74.15	74.97	75.05	75	74.15	75.03	74.81	74.92	74.98	74.97	74.08	75.29	75	75	76.81	76.75	76.64	75.84	76.7	76.89	76.5	76.61	76.81	76.82	76.35	76.82	76.32	76.7	76.68	76.62	99.81	99.55		99.94	99.94	99.87	100	99.94
23OR3_RNA3C	74.97	75.24	74.15	75.03	75.11	75.06	74.15	75.1	74.87	74.98	75.05	75.03	74.08	75.35	75.06	75.06	76.87	76.81	76.71	75.84	76.76	76.95	76.56	76.68	76.87	76.89	76.42	76.89	76.38	76.76	76.75	76.68	99.74	99.49	99.94		99.87	99.94	99.94	99.87
23WA1_RNA3C	74.9	75.18	74.15	74.97	75.05	75	74.15	75.03	74.81	74.92	74.98	74.97	74.08	75.29	75	75	76.81	76.75	76.64	75.84	76.7	76.89	76.5	76.61	76.81	76.82	76.35	76.82	76.32	76.7	76.68	76.62	99.74	99.49	99.94	99.87		99.81	99.94	99.87
23WA4_RNA3C	74.92	75.19	74.1	74.98	75.06	75.02	74.1	75.05	74.82	74.94	75	74.98	74.03	75.3	75.02	75.02	76.82	76.76	76.66	75.79	76.71	76.9	76.52	76.63	76.82	76.84	76.37	76.84	76.33	76.71	76.7	76.63	99.68	99.42	99.87	99.94	99.81		99.87	99.81
23WA5_RNA3C	74.9	75.18	74.15	74.97	75.05	75	74.15	75.03	74.81	74.92	74.98	74.97	74.08	75.29	75	75	76.81	76.75	76.64	75.84	76.7	76.89	76.5	76.61	76.81	76.82	76.35	76.82	76.32	76.7	76.68	76.62	99.81	99.55	100	99.94	99.94	99.87		99.94
23WA6_RNA3C	74.84	75.11	74.08	74.9	74.98	74.94	74.08	74.97	74.74	74.86	74.92	74.9	74.01	75.22	74.94	74.94	76.75	76.68	76.58	75.77	76.63	76.82	76.44	76.55	76.75	76.76	76.29	76.76	76.25	76.63	76.62	76.55	99.74	99.49	99.94	99.87	99.87	99.81	99.94
Genetic distances are derived from the multiple sequence alignment shown in Supplementary Figure 3A

### Sheet: RNA4
Supplementary Table 2d. Pairwise nucleotide percent identity between all variants of RNA4 identified in the study and the reference sequence of HPWMoV
Isolate_Variant	NC_029551.1	15WA1_RNA4A	22ID1_RNA4A	22OH1_RNA4A	22WA1_RNA4A	23ID1_RNA4A	23ID2_RNA4A	23ID4_RNA4A	23ID5_RNA4A	23ID6_RNA4A	23OR4_RNA4A	23OR5_RNA4A	23WA1_RNA4A	23WA2_RNA4A	23WA3_RNA4A	23WA4_RNA4A	22WA2_RNA4B	23OR1_RNA4B	23OR2_RNA4B	23OR3_RNA4B	23WA1_RNA4B	23WA4_RNA4B	23WA5_RNA4B	23WA6_RNA4B
NC_029551.1		98.22	98.51	97.96	98.87	97.23	98.75	98.28	98.87	98.28	97.98	98.81	98.81	98.51	98.63	98.3	83.46	83.71	83.58	83.6	84.77	83.7	83.94	83.65
15WA1_RNA4A	98.22		98.27	99.4	98.63	98.64	98.51	99.46	98.51	99.41	99.29	98.57	98.57	98.51	98.39	99.3	83.02	83.5	83.37	83.39	84.55	83.49	83.62	83.44
22ID1_RNA4A	98.51	98.27		98.02	99.41	97.28	99.29	98.33	99.41	98.16	98.04	99.35	99.35	99.29	99.46	98.36	83.21	83.58	83.45	83.47	84.63	83.57	83.82	83.52
22OH1_RNA4A	97.96	99.4	98.02		98.26	98.99	98.26	99.1	98.26	99.16	98.92	98.32	98.32	98.26	98.08	99.05	82.85	83.31	83.25	83.2	84.43	83.31	83.43	83.25
22WA1_RNA4A	98.87	98.63	99.41	98.26		97.52	99.64	98.69	99.64	98.51	98.39	99.7	99.7	99.41	99.52	98.74	83.45	83.82	83.69	83.71	84.89	83.81	84.05	83.76
23ID1_RNA4A	97.23	98.64	97.28	98.99	97.52		97.52	98.46	97.52	98.41	98.17	97.58	97.58	97.52	97.34	98.25	82.44	82.92	82.79	82.82	83.9	82.91	83.04	82.86
23ID2_RNA4A	98.75	98.51	99.29	98.26	99.64	97.52		98.57	99.64	98.4	98.27	99.7	99.82	99.29	99.41	98.74	83.73	84.09	83.97	83.98	85.19	84.08	84.33	84.03
23ID4_RNA4A	98.28	99.46	98.33	99.1	98.69	98.46	98.57		98.57	99.11	99.11	98.63	98.63	98.57	98.45	98.99	83.15	83.69	83.56	83.58	84.75	83.68	83.81	83.63
23ID5_RNA4A	98.87	98.51	99.41	98.26	99.64	97.52	99.64	98.57		98.51	98.28	99.7	99.7	99.41	99.52	98.74	83.51	83.87	83.75	83.77	84.95	83.87	84.11	83.82
23ID6_RNA4A	98.28	99.41	98.16	99.16	98.51	98.41	98.4	99.11	98.51		98.93	98.46	98.46	98.4	98.28	99.11	82.93	83.41	83.28	83.3	84.45	83.4	83.53	83.35
23OR4_RNA4A	97.98	99.29	98.04	98.92	98.39	98.17	98.27	99.11	98.28	98.93		98.33	98.34	98.33	98.16	98.86	83.03	83.51	83.38	83.4	84.56	83.5	83.63	83.45
23OR5_RNA4A	98.81	98.57	99.35	98.32	99.7	97.58	99.7	98.63	99.7	98.46	98.33		99.76	99.35	99.46	98.8	83.5	83.87	83.74	83.76	84.94	83.86	84.1	83.81
23WA1_RNA4A	98.81	98.57	99.35	98.32	99.7	97.58	99.82	98.63	99.7	98.46	98.34	99.76		99.35	99.47	98.8	83.62	83.98	83.86	83.87	85.07	83.97	84.22	83.92
23WA2_RNA4A	98.51	98.51	99.29	98.26	99.41	97.52	99.29	98.57	99.41	98.4	98.33	99.35	99.35		99.46	98.49	83.51	83.87	83.75	83.77	85.02	83.87	84.11	83.82
23WA3_RNA4A	98.63	98.39	99.46	98.08	99.52	97.34	99.41	98.45	99.52	98.28	98.16	99.46	99.47	99.46		98.49	83.57	83.93	83.81	83.83	85.02	83.92	84.17	83.87
23WA4_RNA4A	98.3	99.3	98.36	99.05	98.74	98.25	98.74	98.99	98.74	99.11	98.86	98.8	98.8	98.49	98.49		83.65	84.08	84.02	83.97	84.77	84.08	84.02	84.02
22WA2_RNA4B	83.46	83.02	83.21	82.85	83.45	82.44	83.73	83.15	83.51	82.93	83.03	83.5	83.62	83.51	83.57	83.65		98.17	98.11	98.05	97.99	98.17	98.29	98.11
23OR1_RNA4B	83.71	83.5	83.58	83.31	83.82	82.92	84.09	83.69	83.87	83.41	83.51	83.87	83.98	83.87	83.93	84.08	98.17		99.94	99.88	100	100	99.51	99.94
23OR2_RNA4B	83.58	83.37	83.45	83.25	83.69	82.79	83.97	83.56	83.75	83.28	83.38	83.74	83.86	83.75	83.81	84.02	98.11	99.94		99.94	99.93	99.94	99.45	99.88
23OR3_RNA4B	83.6	83.39	83.47	83.2	83.71	82.82	83.98	83.58	83.77	83.3	83.4	83.76	83.87	83.77	83.83	83.97	98.05	99.88	99.94		99.87	99.88	99.39	99.82
23WA1_RNA4B	84.77	84.55	84.63	84.43	84.89	83.9	85.19	84.75	84.95	84.45	84.56	84.94	85.07	85.02	85.02	84.77	97.99	100	99.93	99.87		100	99.67	99.93
23WA4_RNA4B	83.7	83.49	83.57	83.31	83.81	82.91	84.08	83.68	83.87	83.4	83.5	83.86	83.97	83.87	83.92	84.08	98.17	100	99.94	99.88	100		99.51	99.94
23WA5_RNA4B	83.94	83.62	83.82	83.43	84.05	83.04	84.33	83.81	84.11	83.53	83.63	84.1	84.22	84.11	84.17	84.02	98.29	99.51	99.45	99.39	99.67	99.51		99.45
23WA6_RNA4B	83.65	83.44	83.52	83.25	83.76	82.86	84.03	83.63	83.82	83.35	83.45	83.81	83.92	83.82	83.87	84.02	98.11	99.94	99.88	99.82	99.93	99.94	99.45
Genetic distances are derived from the multiple sequence alignment shown in Supplementary Figure 3B

### Sheet: RNA5
Supplementary Table 2e. Pairwise nucleotide percent identity between all variants of RNA5 identified in the study and the reference sequence of HPWMoV
Isolate_Variant	NC_029552.1	15WA1_RNA5A	22ID1_RNA5A	22OH1_RNA5A	22WA1_RNA5A	23ID1_RNA5A	23ID2_RNA5A	23ID4_RNA5A	23ID5_RNA5A	23ID6_RNA5A	23OR1_RNA5A	23OR4_RNA5A	23OR5_RNA5A	23WA1_RNA5A	23WA2_RNA5A	23WA3_RNA5A	23WA4_RNA5A	15WA1_RNA5B	22OH1_RNA5B	22WA2_RNA5B	23OR1_RNA5B	23OR2_RNA5B	23OR3_RNA5B	23OR4_RNA5B	23WA1_RNA5B	23WA4_RNA5B	23WA5_RNA5B	23WA6_RNA5B
NC_029552.1		98.14	97.5	98.02	98.54	98.37	98.72	98.14	98.19	98.03	98.26	99.59	98.26	98.26	98.26	98.26	98.2	80.55	80.24	80.76	80.54	81.06	80.25	80.28	80.93	82.42	81.11	80.82
15WA1_RNA5A	98.14		98.9	99.46	99.01	98.14	99.3	99.54	98.55	99.3	99.77	98.19	99.77	99.65	99.65	99.65	99.59	80.84	80.54	81.22	81.31	80.8	80.77	80.74	81.18	83.02	81.57	81.28
22ID1_RNA5A	97.5	98.9		98.68	98.49	97.39	98.55	98.67	97.91	98.55	99.01	97.43	98.9	98.9	98.9	98.9	98.84	80.66	80.36	80.94	80.73	80.51	80.48	80.45	81.06	82.57	81.28	80.99
22OH1_RNA5A	98.02	99.46	98.68		99.04	97.78	99.1	99.22	98.32	99.34	99.58	97.84	99.46	99.58	99.7	99.7	99.52	81.09	80.85	81.32	81.01	80.91	80.85	80.91	81.23	82.72	81.68	81.44
22WA1_RNA5A	98.54	99.01	98.49	99.04		98.31	99.59	98.78	98.83	98.9	99.24	98.36	99.01	99.13	99.25	99.25	99.07	80.6	80.3	80.88	80.44	81.12	80.42	80.39	81	82.34	81.22	80.94
23ID1_RNA5A	98.37	98.14	97.39	97.78	98.31		98.6	98.37	98.66	97.68	98.14	98.42	98.14	98.03	98.08	98.03	97.97	80.72	80.42	80.82	80.44	81.12	80.25	80.34	81.18	82.42	81.17	80.88
23ID2_RNA5A	98.72	99.3	98.55	99.1	99.59	98.6		99.07	99.13	98.96	99.42	98.65	99.3	99.3	99.3	99.3	99.25	80.78	80.48	81.05	80.73	81.29	80.6	80.57	81.3	82.57	81.4	81.11
23ID4_RNA5A	98.14	99.54	98.67	99.22	98.78	98.37	99.07		98.43	99.19	99.54	98.19	99.65	99.42	99.42	99.42	99.36	81.07	80.77	81.22	81.31	80.8	80.77	80.74	81.18	83.1	81.57	81.28
23ID5_RNA5A	98.19	98.55	97.91	98.32	98.83	98.66	99.13	98.43		98.2	98.66	98.24	98.55	98.55	98.55	98.55	98.49	80.37	80.07	80.76	80.54	81.06	80.31	80.16	81.18	82.34	80.99	80.7
23ID6_RNA5A	98.03	99.3	98.55	99.34	98.9	97.68	98.96	99.19	98.2		99.42	97.84	99.42	99.42	99.54	99.54	99.36	80.89	80.59	81.17	81.21	80.74	80.71	80.68	81	82.95	81.51	81.22
23OR1_RNA5A	98.26	99.77	99.01	99.58	99.24	98.14	99.42	99.54	98.66	99.42		98.19	99.77	99.77	99.77	99.77	99.71	81.05	80.77	81.32	81.27	80.9	80.86	80.84	81.3	83	81.67	81.38
23OR4_RNA5A	99.59	98.19	97.43	97.84	98.36	98.42	98.65	98.19	98.24	97.84	98.19		98.31	98.08	98.08	98.08	98.02	80.37	80.07	80.62	80.83	80.92	80.1	80.09	80.84	82.42	80.85	80.56
23OR5_RNA5A	98.26	99.77	98.9	99.46	99.01	98.14	99.3	99.65	98.55	99.42	99.77	98.31		99.65	99.65	99.65	99.59	80.95	80.65	81.22	81.31	80.8	80.77	80.74	81.18	82.95	81.57	81.28
23WA1_RNA5A	98.26	99.65	98.9	99.58	99.13	98.03	99.3	99.42	98.55	99.42	99.77	98.08	99.65		99.77	99.77	99.71	81.18	80.89	81.46	81.31	81.03	81	80.97	81.3	83.02	81.8	81.51
23WA2_RNA5A	98.26	99.65	98.9	99.7	99.25	98.08	99.3	99.42	98.55	99.54	99.77	98.08	99.65	99.77		99.88	99.71	81.07	80.77	81.34	81.12	80.91	80.77	80.86	81.18	82.87	81.69	81.4
23WA3_RNA5A	98.26	99.65	98.9	99.7	99.25	98.03	99.3	99.42	98.55	99.54	99.77	98.08	99.65	99.77	99.88		99.71	81.01	80.71	81.28	81.12	80.86	80.82	80.8	81.12	82.87	81.63	81.34
23WA4_RNA5A	98.2	99.59	98.84	99.52	99.07	97.97	99.25	99.36	98.49	99.36	99.71	98.02	99.59	99.71	99.71	99.71		81.01	80.71	81.28	81.12	80.86	80.82	80.8	81.12	82.95	81.63	81.34
15WA1_RNA5B	80.55	80.84	80.66	81.09	80.6	80.72	80.78	81.07	80.37	80.89	81.05	80.37	80.95	81.18	81.07	81.01	81.01		99.77	97.2	97.87	96.28	96.25	96.97	96.03	97.93	97.49	96.33
22OH1_RNA5B	80.24	80.54	80.36	80.85	80.3	80.42	80.48	80.77	80.07	80.59	80.77	80.07	80.65	80.89	80.77	80.71	80.71	99.77		97.19	97.96	96.27	96.23	96.96	96.03	97.92	97.49	96.32
22WA2_RNA5B	80.76	81.22	80.94	81.32	80.88	80.82	81.05	81.22	80.76	81.17	81.32	80.62	81.22	81.46	81.34	81.28	81.28	97.2	97.19		99.32	98.38	98.62	97.2	96.6	98.23	99.25	98.14
23OR1_RNA5B	80.54	81.31	80.73	81.01	80.44	80.44	80.73	81.31	80.54	81.21	81.27	80.83	81.31	81.31	81.12	81.12	81.12	97.87	97.96	99.32		97.97	97.71	98.06	97.74	98.72	99.03	97.48
23OR2_RNA5B	81.06	80.8	80.51	80.91	81.12	81.12	81.29	80.8	81.06	80.74	80.9	80.92	80.8	81.03	80.91	80.86	80.86	96.28	96.27	98.38	97.97		97.36	96.28	96.67	97.3	98.09	96.87
23OR3_RNA5B	80.25	80.77	80.48	80.85	80.42	80.25	80.6	80.77	80.31	80.71	80.86	80.1	80.77	81	80.77	80.82	80.82	96.25	96.23	98.62	97.71	97.36		96.19	96.54	96.9	98.22	97.18
23OR4_RNA5B	80.28	80.74	80.45	80.91	80.39	80.34	80.57	80.74	80.16	80.68	80.84	80.09	80.74	80.97	80.86	80.8	80.8	96.97	96.96	97.2	98.06	96.28	96.19		96.03	99.13	97.85	96.33
23WA1_RNA5B	80.93	81.18	81.06	81.23	81	81.18	81.3	81.18	81.18	81	81.3	80.84	81.18	81.3	81.18	81.12	81.12	96.03	96.03	96.6	97.74	96.67	96.54	96.03		97.27	96.73	96.54
23WA4_RNA5Ba	82.42	83.02	82.57	82.72	82.34	82.42	82.57	83.1	82.34	82.95	83	82.42	82.95	83.02	82.87	82.87	82.95	97.93	97.92	98.23	98.72	97.3	96.9	99.13	97.27		98.99	97.02
23WA5_RNA5B	81.11	81.57	81.28	81.68	81.22	81.17	81.4	81.57	80.99	81.51	81.67	80.85	81.57	81.8	81.69	81.63	81.63	97.49	97.49	99.25	99.03	98.09	98.22	97.85	96.73	98.99		98.03
23WA6_RNA5B	80.82	81.28	80.99	81.44	80.94	80.88	81.11	81.28	80.7	81.22	81.38	80.56	81.28	81.51	81.4	81.34	81.34	96.33	96.32	98.14	97.48	96.87	97.18	96.33	96.54	97.02	98.03
Genetic distances are derived from the multiple sequence alignment shown in Supplementary Figure 3C
a This sequence is not full-length, which may artificially affect its percent nucleotide identity

### Sheet: RNA6
Supplementary Table 2f. Pairwise nucleotide percent identity between all variants of RNA6 identified in the study and the reference sequence of HPWMoV
Isolate_Variant	NC_029553.1	15WA1_RNA6A	22ID1_RNA6A	22OH1_RNA6A	22WA1_RNA6A	23ID1_RNA6A	23ID2_RNA6A	23ID4_RNA6A	23ID5_RNA6A	23ID6_RNA6A	23OR4_RNA6A	23OR5_RNA6A	23WA1_RNA6A	23WA2_RNA6A	23WA3_RNA6A	23WA4_RNA6A	23OR1_RNA6B	23OR2_RNA6B	23OR3_RNA6B	23WA1_RNA6B	23WA4_RNA6B	23WA5_RNA6B	23WA6_RNA6B-1	23WA6_RNA6B-2	22WA2_RNA6C	23OR1_RNA6C
NC_029553.1		99.71	99.54	99.54	99.2	99.89	99.37	99.77	99.6	99.6	99.66	99.49	95.89	99.49	99.26	99.54	81	81.32	81.27	81.44	81.05	80.9	81.32	81.66	79.55	79.33
15WA1_RNA6A	99.71		99.49	99.6	99.14	99.83	99.43	99.83	99.66	99.66	99.71	99.54	95.95	99.54	99.32	99.6	81.11	81.44	81.38	81.55	81.17	81.01	81.44	81.66	79.66	79.45
22ID1_RNA6A	99.54	99.49		99.43	99.09	99.66	99.26	99.66	99.49	99.37	99.43	99.37	95.78	99.37	99.14	99.31	81.11	81.32	81.27	81.44	81.05	80.9	81.32	81.72	79.78	79.56
22OH1_RNA6A	99.54	99.6	99.43		98.97	99.66	99.37	99.77	99.6	99.49	99.54	99.37	95.78	99.37	99.26	99.43	81.05	81.21	81.15	81.32	80.94	80.78	81.21	81.53	79.61	79.39
22WA1_RNA6A	99.2	99.14	99.09	98.97		99.32	99.03	99.2	99.03	99.03	99.09	98.92	96.23	98.92	98.74	99.02	81.28	81.55	81.5	81.66	81.29	81.13	81.55	81.85	79.61	79.39
23ID1_RNA6A	99.89	99.83	99.66	99.66	99.32		99.49	99.89	99.71	99.71	99.77	99.6	96	99.6	99.37	99.66	81.05	81.32	81.27	81.44	81.05	80.9	81.32	81.66	79.66	79.45
23ID2_RNA6A	99.37	99.43	99.26	99.37	99.03	99.49		99.6	99.43	99.32	99.37	99.2	95.83	99.2	99.49	99.25	81.36	81.57	81.52	81.69	81.31	81.16	81.57	81.66	79.78	79.56
23ID4_RNA6A	99.77	99.83	99.66	99.77	99.2	99.89	99.6		99.83	99.71	99.77	99.6	96	99.6	99.49	99.66	81.11	81.32	81.27	81.44	81.05	80.9	81.32	81.59	79.78	79.56
23ID5_RNA6A	99.6	99.66	99.49	99.6	99.03	99.71	99.43	99.83		99.54	99.6	99.43	95.83	99.43	99.32	99.54	81	81.21	81.15	81.32	80.94	80.78	81.21	81.46	79.61	79.5
23ID6_RNA6A	99.6	99.66	99.37	99.49	99.03	99.71	99.32	99.71	99.54		99.71	99.43	95.83	99.43	99.2	99.48	81.05	81.32	81.27	81.44	81.05	80.9	81.32	81.72	79.72	79.5
23OR4_RNA6A	99.66	99.71	99.43	99.54	99.09	99.77	99.37	99.77	99.6	99.71		99.49	95.95	99.49	99.26	99.54	81	81.26	81.21	81.38	81	80.84	81.26	81.66	79.72	79.5
23OR5_RNA6A	99.49	99.54	99.37	99.37	98.92	99.6	99.2	99.6	99.43	99.43	99.49		95.83	99.32	99.09	99.37	81.11	81.38	81.32	81.49	81.11	80.96	81.38	81.79	79.72	79.5
23WA1_RNA6A	95.89	95.95	95.78	95.78	96.23	96	95.83	96	95.83	95.83	95.95	95.83		95.72	95.55	95.81	81.34	81.55	81.5	81.66	81.29	81.13	81.55	81.66	80.16	79.94
23WA2_RNA6A	99.49	99.54	99.37	99.37	98.92	99.6	99.2	99.6	99.43	99.43	99.49	99.32	95.72		99.09	99.37	81.05	81.32	81.27	81.44	81.05	80.9	81.32	81.53	79.89	79.79
23WA3_RNA6A	99.26	99.32	99.14	99.26	98.74	99.37	99.49	99.49	99.32	99.2	99.26	99.09	95.55	99.09		99.14	81.22	81.35	81.29	81.46	81.08	80.92	81.35	81.66	79.83	79.62
23WA4_RNA6A	99.54	99.6	99.31	99.43	99.02	99.66	99.25	99.66	99.54	99.48	99.54	99.37	95.81	99.37	99.14		80.78	81.05	81.05	81.17	80.78	80.62	81.05	81.42	79.39	79.23
23OR1_RNA6B	81	81.11	81.11	81.05	81.28	81.05	81.36	81.11	81	81.05	81	81.11	81.34	81.05	81.22	80.78		97.07	97.06	96.9	97.09	97.1	97.07	93.55	80.7	80.28
23OR2_RNA6B	81.32	81.44	81.32	81.21	81.55	81.32	81.57	81.32	81.21	81.32	81.26	81.38	81.55	81.32	81.35	81.05	97.07		100	99.83	99.94	99.88	100	93.52	80.61	80.11
23OR3_RNA6B	81.27	81.38	81.27	81.15	81.5	81.27	81.52	81.27	81.15	81.27	81.21	81.32	81.5	81.27	81.29	81.05	97.06	100		99.83	99.94	99.88	100	93.5	80.55	80.06
23WA1_RNA6B	81.44	81.55	81.44	81.32	81.66	81.44	81.69	81.44	81.32	81.44	81.38	81.49	81.66	81.44	81.46	81.17	96.9	99.83	99.83		99.77	99.7	99.83	93.46	80.55	80.06
23WA4_RNA6B	81.05	81.17	81.05	80.94	81.29	81.05	81.31	81.05	80.94	81.05	81	81.11	81.29	81.05	81.08	80.78	97.09	99.94	99.94	99.77		99.82	99.94	93.46	80.39	79.99
23WA5_RNA6B	80.9	81.01	80.9	80.78	81.13	80.9	81.16	80.9	80.78	80.9	80.84	80.96	81.13	80.9	80.92	80.62	97.1	99.88	99.88	99.7	99.82		99.88	93.52	80.28	79.93
23WA6_RNA6B-1	81.32	81.44	81.32	81.21	81.55	81.32	81.57	81.32	81.21	81.32	81.26	81.38	81.55	81.32	81.35	81.05	97.07	100	100	99.83	99.94	99.88		93.52	80.61	80.11
23WA6_RNA6B-2	81.66	81.66	81.72	81.53	81.85	81.66	81.66	81.59	81.46	81.72	81.66	81.79	81.66	81.53	81.66	81.42	93.55	93.52	93.5	93.46	93.46	93.52	93.52		83.03	82.7
22WA2_RNA6C	79.55	79.66	79.78	79.61	79.61	79.66	79.78	79.78	79.61	79.72	79.72	79.72	80.16	79.89	79.83	79.39	80.7	80.61	80.55	80.55	80.39	80.28	80.61	83.03		98.7
23OR1_RNA6C	79.33	79.45	79.56	79.39	79.39	79.45	79.56	79.56	79.5	79.5	79.5	79.5	79.94	79.79	79.62	79.23	80.28	80.11	80.06	80.06	79.99	79.93	80.11	82.7	98.7
Genetic distances are derived from the multiple sequence alignment shown in Supplementary Figure 4A

### Sheet: RNA7
Supplementary Table 2g. Pairwise nucleotide percent identity between all variants of RNA7 identified in the study and the reference sequence of HPWMoV
Isolate_Variant	NC_029554.1	15WA1_RNA7A	22ID1_RNA7A	22OH1_RNA7A	22WA1_RNA7A	23ID1_RNA7A	23ID2_RNA7A	23ID4_RNA7A	23ID5_RNA7A	23ID6_RNA7A	23OR4_RNA7A	23OR5_RNA7A	23WA1_RNA7A	23WA2_RNA7A	23WA3_RNA7A	23WA4_RNA7A	22WA2_RNA7B	23OR1_RNA7B	23OR2_RNA7B	23OR3_RNA7B	23WA1_RNA7B	23WA4_RNA7B	23WA5_RNA7B	23WA6_RNA7B
NC_029554.1		98.61	98.75	98.95	98.82	98.75	98.96	99.16	98.82	98.13	98.82	99.1	98.89	99.23	98.89	99.09	81.62	81.68	81.68	81.32	81.62	81.55	81.68	83.31
15WA1_RNA7A	98.61		98.61	98.67	98.68	98.75	98.82	99.03	98.68	98	98.68	98.82	99.65	98.68	98.75	98.82	81.62	81.68	81.68	81.32	81.62	81.55	81.68	83.31
22ID1_RNA7A	98.75	98.61		99.23	99.51	99.16	99.37	99.44	99.51	98.83	99.23	99.1	98.54	98.82	99.16	99.37	81.35	81.4	81.4	81.1	81.35	81.28	81.4	83.03
22OH1_RNA7A	98.95	98.67	99.23		99.44	99.23	99.44	99.65	99.44	98.89	99.44	99.3	98.74	99.02	99.37	99.72	81.4	81.46	81.46	81.17	81.4	81.33	81.46	83.1
22WA1_RNA7A	98.82	98.68	99.51	99.44		99.37	99.44	99.65	99.58	99.03	99.44	99.17	98.61	98.89	99.51	99.58	81.55	81.61	81.61	81.25	81.55	81.48	81.61	83.24
23ID1_RNA7A	98.75	98.75	99.16	99.23	99.37		99.51	99.44	99.23	98.55	99.23	99.1	98.54	98.82	99.3	99.37	81.75	81.81	81.81	81.44	81.75	81.68	81.81	83.44
23ID2_RNA7A	98.96	98.82	99.37	99.44	99.44	99.51		99.65	99.44	98.76	99.44	99.3	98.75	99.03	99.37	99.58	81.62	81.68	81.68	81.32	81.62	81.55	81.68	83.31
23ID4_RNA7A	99.16	99.03	99.44	99.65	99.65	99.44	99.65		99.51	98.96	99.65	99.51	98.96	99.23	99.58	99.79	81.62	81.68	81.68	81.32	81.62	81.55	81.68	83.31
23ID5_RNA7A	98.82	98.68	99.51	99.44	99.58	99.23	99.44	99.51		99.03	99.3	99.17	98.61	98.89	99.23	99.44	81.48	81.54	81.54	81.17	81.48	81.41	81.54	83.17
23ID6_RNA7A	98.13	98	98.83	98.89	99.03	98.55	98.76	98.96	99.03		98.76	98.48	97.93	98.2	98.69	98.89	80.87	80.92	80.92	80.55	80.87	80.8	80.92	82.54
23OR4_RNA7A	98.82	98.68	99.23	99.44	99.44	99.23	99.44	99.65	99.3	98.76		99.17	98.61	98.89	99.37	99.58	81.54	81.6	81.6	81.23	81.54	81.47	81.6	83.23
23OR5_RNA7A	99.1	98.82	99.1	99.3	99.17	99.1	99.3	99.51	99.17	98.48	99.17		98.89	99.16	99.1	99.44	81.79	81.84	81.84	81.48	81.79	81.72	81.84	83.47
23WA1_RNA7A	98.89	99.65	98.54	98.74	98.61	98.54	98.75	98.96	98.61	97.93	98.61	98.89		98.89	98.68	98.89	81.62	81.68	81.68	81.32	81.62	81.55	81.68	83.31
23WA2_RNA7A	99.23	98.68	98.82	99.02	98.89	98.82	99.03	99.23	98.89	98.2	98.89	99.16	98.89		98.96	99.16	81.76	81.82	81.82	81.46	81.76	81.69	81.82	83.45
23WA3_RNA7A	98.89	98.75	99.16	99.37	99.51	99.3	99.37	99.58	99.23	98.69	99.37	99.1	98.68	98.96		99.65	81.83	81.89	81.89	81.53	81.83	81.76	81.89	83.52
23WA4_RNA7A	99.09	98.82	99.37	99.72	99.58	99.37	99.58	99.79	99.44	98.89	99.58	99.44	98.89	99.16	99.65		81.76	81.82	81.82	81.46	81.76	81.69	81.82	83.45
22WA2_RNA7B	81.62	81.62	81.35	81.4	81.55	81.75	81.62	81.62	81.48	80.87	81.54	81.79	81.62	81.76	81.83	81.76		99.93	99.93	99.85	100	99.93	99.93	98.2
23OR1_RNA7B	81.68	81.68	81.4	81.46	81.61	81.81	81.68	81.68	81.54	80.92	81.6	81.84	81.68	81.82	81.89	81.82	99.93		100	99.93	99.93	99.86	100	98.27
23OR2_RNA7B	81.68	81.68	81.4	81.46	81.61	81.81	81.68	81.68	81.54	80.92	81.6	81.84	81.68	81.82	81.89	81.82	99.93	100		99.93	99.93	99.86	100	98.27
23OR3_RNA7B	81.32	81.32	81.1	81.17	81.25	81.44	81.32	81.32	81.17	80.55	81.23	81.48	81.32	81.46	81.53	81.46	99.85	99.93	99.93		99.85	99.78	99.93	98.16
23WA1_RNA7B	81.62	81.62	81.35	81.4	81.55	81.75	81.62	81.62	81.48	80.87	81.54	81.79	81.62	81.76	81.83	81.76	100	99.93	99.93	99.85		99.93	99.93	98.2
23WA4_RNA7B	81.55	81.55	81.28	81.33	81.48	81.68	81.55	81.55	81.41	80.8	81.47	81.72	81.55	81.69	81.76	81.69	99.93	99.86	99.86	99.78	99.93		99.86	98.13
23WA5_RNA7B	81.68	81.68	81.4	81.46	81.61	81.81	81.68	81.68	81.54	80.92	81.6	81.84	81.68	81.82	81.89	81.82	99.93	100	100	99.93	99.93	99.86		98.27
23WA6_RNA7B	83.31	83.31	83.03	83.1	83.24	83.44	83.31	83.31	83.17	82.54	83.23	83.47	83.31	83.45	83.52	83.45	98.2	98.27	98.27	98.16	98.2	98.13	98.27
Genetic distances are derived from the multiple sequence alignment shown in Supplementary Figure 4B

### Sheet: RNA8
Supplementary Table 2h. Pairwise nucleotide percent identity between all variants of RNA8 identified in the study and the reference sequence of HPWMoV
Isolate_Variant	NC_029555.1	15WA1_RNA8A	22ID1_RNA8A	22OH1_RNA8A	22WA1_RNA8A	23ID1_RNA8A	23ID2_RNA8A	23ID4_RNA8A	23ID5_RNA8A	23ID6_RNA8A	23OR4_RNA8A	23OR5_RNA8A	23WA1_RNA8A	23WA2_RNA8A	23WA3_RNA8A	23WA4_RNA8A	23OR1_RNA8B-1	23OR1_RNA8B-2	23OR2_RNA8B-1	23OR2_RNA8B-2	23OR3_RNA8B	23WA1_RNA8B	23WA5_RNA8B	23WA4_RNA8B	22WA2_RNA8C	23OR2_RNA8C	23WA6_RNA8C
NC_029555.1		99.1	98.81	98.8	99.1	99.18	99.25	99.33	99.18	99.03	98.96	99.18	98.88	99.03	99.1	99.33	70.27	68.89	70.47	68.87	70.46	70.54	70.61	70.44	64.55	64.69	50
15WA1_RNA8A	99.1		98.81	99.1	99.4	99.03	99.25	99.33	99.18	98.88	99.25	99.25	99.33	99.03	98.96	99.78	70.19	68.89	70.47	68.87	70.46	70.54	70.61	70.52	64.55	64.69	50.14
22ID1_RNA8A	98.81	98.81		98.95	98.81	98.81	99.4	99.33	99.1	98.73	98.96	98.88	98.58	98.88	98.66	99.03	69.97	68.89	70.18	68.87	70.17	70.24	70.32	70.27	64.15	64.16	49.73
22OH1_RNA8A	98.8	99.1	98.95		99.1	98.72	99.55	99.32	99.17	98.72	99.25	98.95	99.02	98.72	98.8	99.32	69.86	68.49	70.14	68.54	70.07	70.14	70.21	70.35	64.62	64.3	50.28
22WA1_RNA8A	99.1	99.4	98.81	99.1		98.88	99.25	99.33	99.18	98.88	99.25	99.1	99.18	98.88	98.81	99.63	70.27	69.03	70.54	69.01	70.54	70.61	70.68	70.61	64.48	64.49	50.07
23ID1_RNA8A	99.18	99.03	98.81	98.72	98.88		99.18	99.4	99.25	99.1	98.88	99.25	98.96	99.33	99.18	99.25	70.07	68.69	70.27	68.67	70.26	70.34	70.41	70.3	64.44	64.58	50.07
23ID2_RNA8A	99.25	99.25	99.4	99.55	99.25	99.18		99.78	99.48	99.18	99.4	99.18	99.18	99.18	99.1	99.48	70.12	68.74	70.32	68.72	70.32	70.39	70.46	70.44	64.68	64.56	50.07
23ID4_RNA8A	99.33	99.33	99.33	99.32	99.33	99.4	99.78		99.55	99.4	99.33	99.25	99.25	99.25	99.33	99.55	70.21	68.84	70.42	68.82	70.41	70.48	70.56	70.46	64.64	64.65	50.03
23ID5_RNA8A	99.18	99.18	99.1	99.17	99.18	99.25	99.48	99.55		99.25	99.18	99.1	98.96	99.18	99.03	99.4	70.12	68.81	70.32	68.8	70.32	70.39	70.46	70.35	64.55	64.69	50.03
23ID6_RNA8A	99.03	98.88	98.73	98.72	98.88	99.1	99.18	99.4	99.25		98.88	99.1	98.81	98.81	99.18	99.1	70.07	68.76	70.27	68.75	70.26	70.34	70.41	70.38	64.37	64.52	49.83
23OR4_RNA8A	98.96	99.25	98.96	99.25	99.25	98.88	99.4	99.33	99.18	98.88		99.11	99.03	98.88	98.81	99.48	70.01	68.93	70.29	68.91	70.29	70.36	70.43	70.49	64.4	64.41	50
23OR5_RNA8A	99.18	99.25	98.88	98.95	99.1	99.25	99.18	99.25	99.1	99.1	99.11		99.03	99.1	99.25	99.48	70.04	68.74	70.32	68.72	70.32	70.46	70.46	70.35	64.35	64.49	49.93
23WA1_RNA8A	98.88	99.33	98.58	99.02	99.18	98.96	99.18	99.25	98.96	98.81	99.03	99.03		98.81	98.88	99.55	69.99	68.84	70.27	68.82	70.26	70.34	70.41	70.3	64.37	64.39	50.03
23WA2_RNA8A	99.03	99.03	98.88	98.72	98.88	99.33	99.18	99.25	99.18	98.81	98.88	99.1	98.81		99.03	99.25	70.34	68.96	70.54	68.94	70.54	70.61	70.68	70.61	64.48	64.63	50
23WA3_RNA8A	99.1	98.96	98.66	98.8	98.81	99.18	99.1	99.33	99.03	99.18	98.81	99.25	98.88	99.03		99.18	70.07	68.69	70.27	68.67	70.26	70.34	70.41	70.3	64.44	64.58	50.03
23WA4_RNA8A	99.33	99.78	99.03	99.32	99.63	99.25	99.48	99.55	99.4	99.1	99.48	99.48	99.55	99.25	99.18		70.27	68.96	70.54	68.94	70.54	70.61	70.68	70.61	64.48	64.63	50.07
23OR1_RNA8B-1	70.27	70.19	69.97	69.86	70.27	70.07	70.12	70.21	70.12	70.07	70.01	70.04	69.99	70.34	70.07	70.27		91.85	99.62	91.77	99.46	99.54	99.46	99.38	72.62	72.6	56.4
23OR1_RNA8B-2	68.89	68.89	68.89	68.49	69.03	68.69	68.74	68.84	68.81	68.76	68.93	68.74	68.84	68.96	68.69	68.96	91.85		92.19	99.32	91.98	92.05	92.2	92.05	73.63	73.71	56.37
23OR2_RNA8B-1	70.47	70.47	70.18	70.14	70.54	70.27	70.32	70.42	70.32	70.27	70.29	70.32	70.27	70.54	70.27	70.54	99.62	92.19		92.11	99.69	99.85	99.85	99.82	72.94	72.91	56.36
23OR2_RNA8B-2	68.87	68.87	68.87	68.54	69.01	68.67	68.72	68.82	68.8	68.75	68.91	68.72	68.82	68.94	68.67	68.94	91.77	99.32	92.11		91.88	91.95	92.11	91.96	73.61	73.63	56.32
23OR3_RNA8B	70.46	70.46	70.17	70.07	70.54	70.26	70.32	70.41	70.32	70.26	70.29	70.32	70.26	70.54	70.26	70.54	99.46	91.98	99.69	91.88		99.54	99.54	99.47	72.8	72.9	56.35
23WA1_RNA8B	70.54	70.54	70.24	70.14	70.61	70.34	70.39	70.48	70.39	70.34	70.36	70.46	70.34	70.61	70.34	70.61	99.54	92.05	99.85	91.95	99.54		99.85	99.82	72.94	72.97	56.31
23WA5_RNA8B	70.61	70.61	70.32	70.21	70.68	70.41	70.46	70.56	70.46	70.41	70.43	70.46	70.41	70.68	70.41	70.68	99.46	92.2	99.85	92.11	99.54	99.85		100	72.94	73.04	56.31
23WA4_RNA8B	70.44	70.52	70.27	70.35	70.61	70.3	70.44	70.46	70.35	70.38	70.49	70.35	70.3	70.61	70.3	70.61	99.38	92.05	99.82	91.96	99.47	99.82	100		71.41	71.35	64.13
22WA2_RNA8C	64.55	64.55	64.15	64.62	64.48	64.44	64.68	64.64	64.55	64.37	64.4	64.35	64.37	64.48	64.44	64.48	72.62	73.63	72.94	73.61	72.8	72.94	72.94	71.41		99.18	99.29
23OR2_RNA8C	64.69	64.69	64.16	64.3	64.49	64.58	64.56	64.65	64.69	64.52	64.41	64.49	64.39	64.63	64.58	64.63	72.6	73.71	72.91	73.63	72.9	72.97	73.04	71.35	99.18		99.29
23WA6_RNA8Ca	50	50.14	49.73	50.28	50.07	50.07	50.07	50.03	50.03	49.83	50	49.93	50.03	50	50.03	50.07	56.4	56.37	56.36	56.32	56.35	56.31	56.31	64.13	99.29	99.29
Genetic distances are derived from the multiple sequence alignment shown in Supplementary Figure 4C
a This sequence is not full-length, which may artificially affects its percent nucleotide identity
