## Supplementary Table 3 for "Deep sequencing of High Plains wheat mosaic virus from sweet corn to guide seed health testing reveals multiple variants for all eight genome segments and two major isolate types"

### Sheet: Sheet1
Supplementary Table 3. Relative abundance of each RNA segment of HPWMoV within each sweet corn sample from the Pacific Northwest USA, presented as transcripts per million (TPM)
		15WA1	22ID1	22OH1	22WA1	22WA2	23ID1	23ID2	23ID4	23ID5	23ID6	23OR1	23OR2	23OR3	23OR4	23OR5	23WA1	23WA2	23WA3	23WA4	23WA5	23WA6
Isolate Type		A	A	A	A	B	A	A	A	A	A	B	B	B	A	A	A+B	A	A	A+B	B	B
Type A isolate components	RNA1A	11056.5	17439.5	24124.9	38348.5		7540.11	13392.9	9120.06	9186.6	6389.34				8707.82	12673.4	8315.64	12057.3	10545.4	5333.9
	RNA2A	106417	19840.2	95282.1	75026.7		143228	87954.3	72817.6	72326.6	112520				99285	57904.3	41650.3	65101.4	88977.4	29217.5
	RNA3A	133430	128302	193097	146775		159499	170270	167645	179700	186385				177142	228759	68546.8	197118	181086	209015
	RNA3B	220049	180534	104403	178864		256320	213678	271856	264569	275356				270525	236279	106208	215410	185297	154550
	RNA4A	24875.9	32966.3	16918.1	33814.9		83279.9	38106.3	28158.8	54696.6	31466.7				24201	36377.1	20407.8	31938.4	40037.1	16311.4
	RNA5A	35743.3	116536	68478.4	277911		32640.9	68698.4	57717	59488.3	47515.5	34647.7			32433.8	50883.9	41795.3	44057.8	71640.1	21280.9
	RNA6A	290834	329252	356480	164938		201912	280182	302788	207845	242969				195125	274587	96829.4	316436	301552	194546
	RNA7A	73734.8	151346	43748.9	67259.8		67913.8	74669.4	39731.7	85855.2	68806.3				65678.6	66352	57640.5	77612.4	72352.3	62334.4
	RNA8A	42564.5	23783	23495.2	17061.7		47666.2	33008.5	50165.5	66333	28592.9				53260.2	36183.9	24271.3	40268.7	48512.9	33811
Type B isolate components	RNA1B					66573.6						18302	19891.4	21153			14274.5			5919.84	11322.8	11142.6
	RNA2B					19749.4						109720	111564	131720			70130.1			27558.9	58016.4	46163.4
	RNA3C					279225						330668	363682	290834			127496			98442.8	463891	399954
	RNA4B					81457						53780	32315.7	107399			25787.3			9147.78	12785	6525.29
	RNA5B	61295.1		73973.3		301604						113977	97278.6	117972	73641.7		95731.8			36303.9	121601	147943
	RNA6B-1											127698	126891	119512			72159.9			36274.3	180823	266740
	RNA6B-2																					58050
	RNA6C					61090.9						12977.6
	RNA7B					175078						134953	167112	157599			99508.7			30717.7	58453.2	56962.2
	RNA8B-1					15222.6						50777.6	40444.3	53810.1			29246.9			29235	93106.7
	RNA8B-2											12499.7	30087.1
	RNA8C												10733.3									6520
