## Supplementary Table 4 for "Deep sequencing of High Plains wheat mosaic virus from sweet corn to guide seed health testing reveals multiple variants for all eight genome segments and two major isolate types"

### Sheet: RNA1
Supplementary Table 4a. Pairwise nucleotide percent identity between all variants of RNA1 of HPWMoV from previously sequenced isolates aligned to the RNA1A and RNA1B consensus sequences from this study
	Accession No.	RNA1A	RNA1_BCHPV1	RNA1_BCHPV2	RNA1_GG1	RNA1_HPWMoV_ID	RNA1_HPWMoV_MI	RNA1_HPWMoV_NWB1_400bp	RNA1_KS7	RNA1_H1_537bp	RNA1_H1_565bp	RNA1_HPWMoV_NWB2	RNA1_K1_562bp	RNA1_TT2025-3	RNA1_TT2025-31	RNA1_W1	RNA1B	RNA1_CoPhil
RNA1A	n.a.		99.6	99.53	99.68	99.66	99.54	99.75	99.74	85.38	82.52	83.25	82.92	83.01	82.96	83.46	83.27	71.57
RNA1_BCHPV1	OM302293	99.6		99.67	99.61	99.56	99.44	99.75	99.66	85.47	82.52	83.18	82.92	82.91	82.87	83.45	83.22	71.43
RNA1_BCHPV2	OM302284	99.53	99.67		99.54	99.48	99.37	99.75	99.58	85.1	82.88	82.68	83.27	82.8	82.76	83.35	83.1	71.38
RNA1_GG1	KT988869	99.68	99.61	99.54		99.66	99.57	99.75	99.77	85.1	82.88	83.13	83.27	82.8	82.76	83.39	83.14	71.51
RNA1_HPWMoV_ID	MN250353	99.66	99.56	99.48	99.66		99.55	100	99.72	85.47	82.35	82.74	82.74	82.97	82.93	83.41	83.25	71.16
RNA1_HPWMoV_MI	MN250359	99.54	99.44	99.37	99.57	99.55		99.75	99.6	85.47	81.99	83.21	82.38	82.93	82.89	83.4	83.23	71.52
RNA1_HPWMoV_NWB1_400bp	MN250337	99.75	99.75	99.75	99.75	100	99.75		99.75			85.75		84.5	84.25	85	85	77.5
RNA1_KS7	KT988860	99.74	99.66	99.58	99.77	99.72	99.6	99.75		85.1	82.52	83.18	82.92	82.88	82.83	83.41	83.19	71.51
RNA1_H1_537bp	KT988878	85.38	85.47	85.1	85.1	85.47	85.47		85.1			99.63		96.09	96.09	97.58	97.02	80.07
RNA1_H1_565bp	KT988879	82.52	82.52	82.88	82.88	82.35	81.99		82.52			99.16	98.39	93.67	94.03	98.27	95.97	67.46
RNA1_HPWMoV_NWB2	MN250345	83.25	83.18	82.68	83.13	82.74	83.21	85.75	83.18	99.63	99.16		98.75	94.95	94.94	98.45	96.61	71.13
RNA1_K1_562bp	KT988887	82.92	82.92	83.27	83.27	82.74	82.38		82.92		98.39	98.75		93.95	94.31	100	96.17	67.59
RNA1_TT2025-3	PX561086	83.01	82.91	82.8	82.8	82.97	82.93	84.5	82.88	96.09	93.67	94.95	93.95		99.6	94.87	95.36	71.42
RNA1_TT2025-31	PX561085	82.96	82.87	82.76	82.76	82.93	82.89	84.25	82.83	96.09	94.03	94.94	94.31	99.6		94.86	95.37	71.41
RNA1_W1	KT970499	83.46	83.45	83.35	83.39	83.41	83.4	85	83.41	97.58	98.27	98.45	100	94.87	94.86		96.37	71.52
RNA1B	n.a.	83.27	83.22	83.1	83.14	83.25	83.23	85	83.19	97.02	95.97	96.61	96.17	95.36	95.37	96.37		71.51
RNA1_CoPhil	MT762124	71.57	71.43	71.38	71.51	71.16	71.52	77.5	71.51	80.07	67.46	71.13	67.59	71.42	71.41	71.52	71.51
n.a. This is a consensus sequence generated from all isolates sequenced in the current study and is not deposited to NCBI
Genetic distances are derived from the multiple sequence alignment in the Supplementary Data

### Sheet: RNA2
Supplementary Table 4b. Pairwise nucleotide percent identity between all variants of RNA2 of HPWMoV from previously sequenced isolates aligned to the RNA2A and RNA2B consensus sequences from this study
	Accession No.	RNA2A	RNA2_BCHPV1	RNA2_BCHPV2	RNA2_GG1	RNA2_HP1G	RNA2_HPWMoV_ID	RNA2_HPWMoV_MI	RNA2_HPWMoV_NWB1	RNA2_KS7	RNA2_H1	RNA2_HPWMoV_NWB2	RNA2_K1	RNA2_TT2025-3	RNA2_TT2025-31	RNA2_W1	RNA2B	RNA2_CoPhil
RNA2A	n.a.		99.46	99.64	99.41	99.5	99.86	99.97	99.77	99.68	86.01	85.39	86.75	83.85	84.13	83.83	84.2	65.8
RNA2_BCHPV1	OM302294	99.46		99.55	98.96	99.41	99.41	99.34	99.5	99.23	85.8	85.15	86.56	83.58	83.9	83.78	84.01	65.63
RNA2_BCHPV2	OM302285	99.64	99.55		99.14	99.86	99.59	99.73	99.5	99.41	85.8	85.3	86.56	83.76	84.03	83.78	83.87	65.88
RNA2_GG1	KT988870	99.41	98.96	99.14		99.09	99.37	99.57	99.32	99.59	85.69	85.08	86.66	83.51	83.75	83.57	83.95	65.66
RNA2_HP1G	OM302276	99.5	99.41	99.86	99.09		99.45	99.67	99.36	99.34	85.8	85.18	86.56	83.55	83.82	83.67	83.75	66.03
RNA2_HPWMoV_ID	MN250354	99.86	99.41	99.59	99.37	99.45		99.93	99.86	99.64	86.01	85.3	86.56	83.76	84.03	83.73	84.06	65.81
RNA2_HPWMoV_MI	MN250360	99.97	99.34	99.73	99.57	99.67	99.93		99.8	99.77	86.01	85.21	86.75	85.47	85.61	85.31	85.74	69.32
RNA2_HPWMoV_NWB1	MN250338	99.77	99.5	99.5	99.32	99.36	99.86	99.8		99.59	86.01	85.29	86.66	83.74	84.01	83.72	83.94	65.86
RNA2_KS7	KT988861	99.68	99.23	99.41	99.59	99.34	99.64	99.77	99.59		85.69	85.23	86.84	83.67	83.95	83.73	84.11	65.75
RNA2_H1	KT988880	86.01	85.8	85.8	85.69	85.8	86.01	86.01	86.01	85.69		99	98.58	97.54	97.96	99	91.56	73.01
RNA2_HPWMoV_NWB2	MN250346	85.39	85.15	85.3	85.08	85.18	85.3	85.21	85.29	85.23	99		98.74	96.09	96.4	99.8	90.76	67.64
RNA2_K1	KT988888	86.75	86.56	86.56	86.66	86.56	86.56	86.75	86.66	86.84	98.58	98.74		97.05	97.24	98.74	91.9	71.4
RNA2_TT2025-3	PX561088	83.85	83.58	83.76	83.51	83.55	83.76	85.47	83.74	83.67	97.54	96.09	97.05		97.68	95.96	91.51	64.4
RNA2_TT2025-31	PX561087	84.13	83.9	84.03	83.75	83.82	84.03	85.61	84.01	83.95	97.96	96.4	97.24	97.68		96.33	91.88	64.78
RNA2_W1	KT970500	83.83	83.78	83.78	83.57	83.67	83.73	85.31	83.72	83.73	99	99.8	98.74	95.96	96.33		91.08	64.8
RNA2B	n.a.	84.2	84.01	83.87	83.95	83.75	84.06	85.74	83.94	84.11	91.56	90.76	91.9	91.51	91.88	91.08		65.52
RNA2_CoPhil	MT762123	65.8	65.63	65.88	65.66	66.03	65.81	69.32	65.86	65.75	73.01	67.64	71.4	64.4	64.78	64.8	65.52
n.a. This is a consensus sequence generated from all isolates sequenced in the current study and is not deposited to NCBI
Genetic distances are derived from the multiple sequence alignment in the Supplementary Data

### Sheet: RNA3
Supplementary Table 4c. Pairwise nucleotide percent identity between all variants of RNA3 of HPWMoV from previously sequenced isolates aligned to the RNA3A, RNA3B, and RNA3C consensus sequences from this study
	Accession No.	RNA3A	RNA3A_BCHPV1	RNA3A_BCHPV2	RNA3A_BCWS5	RNA3A_HP1G	RNA3A_HP2W	RNA3_HPWMoV_ID	RNA3A_HPWMoV_MI_5' UTRa	RNA3A_HPWMoV_NWB1	RNA3A_KS7	RNA3A_GG1	RNA3B_HP1G	RNA3B_HP2W	RNA3_HPWMoV_MI	RNA3B	RNA3B_BCHPV1	RNA3B_BCHPV2	RNA3B_BCWS5	RNA3B_GG1	RNA3B_HPWMoV_ID_218bpa	RNA3B_HPWMoV_NWB1_328bpa	RNA3B_KS7	RNA3_CoPhil_1478bp	RNA3_H1	RNA3_HPWMoV_NWB2	RNA3_K1	RNA3_TT2025-3	RNA3_TT2025-31	RNA3_W1	RNA3C	RNA3_CoPhil_1840bp	RNA3_CoPhil_1838bp
RNA3A	n.a.		96.18	96.04	93.16	99.12	97.24	97.28	100	98.18	98.87	89.64	91.95	90.56	89.6	84.56	90.74	89.22	88.46	84.59	73.87	73.49	84.28	70.82	72.55	70.98	72.24	70.94	70.94	72.12	71.65	46.11	48.32
RNA3A_BCHPV1	OM302295	96.18		96.77	92.72	96.1	96.54	95.07	98.53	95.8	95.78	90.29	92.55	91.05	91.3	87.6	91.95	90.94	89.44	87.71	74.77	74.85	87.43	71.73	73.37	71.9	73	71.7	71.7	72.87	72.56	46.43	47.95
RNA3A_BCHPV2	OM302286	96.04	96.77		92.47	96.1	96.57	94.79	97.9	95.59	95.67	89.87	92.44	91.1	91.58	87.65	91.59	91.19	89.22	87.82	74.1	74.7	87.47	71.89	73.61	72.19	73.24	71.88	71.88	73.11	72.8	46.55	47.89
RNA3A_BCWS5	OM302302	93.16	92.72	92.47		93.21	93.21	93.62	0	93.01	93.11	89.44	89.66	87.73	91.06	84.09	88.47	87.34	88.87	84.43	58.87	65.71	84.19	78.18	78.08	77.78	77.88	78.77	78.77	77.78	78.08	58.42	60.74
RNA3A_HP1G	OM302277	99.12	96.1	96.1	93.21		97.33	97.31	99.16	98.14	99.02	89.59	92.13	90.42	89.41	84.25	90.5	89.04	88.19	84.43	73.87	73.49	84.11	71.02	72.6	71.06	72.29	70.77	70.77	72.16	71.67	46.15	48.19
RNA3A_HP2W	OM302270	97.24	96.54	96.57	93.21	97.33		95.74	98.74	97.36	97.11	90.24	92.24	91.05	90.91	86.02	90.97	89.92	88.81	86.23	74.32	73.95	85.91	71.12	72.58	71.09	72.27	70.95	70.95	72.14	71.82	46.27	47.92
RNA3_HPWMoV_ID	MN315261	97.28	95.07	94.79	93.62	97.31	95.74		0	96.75	97.31	92.94	91.76	91.7	87.15	89.25	91.04	90.03	90.7	89.37	83.33	78.5	89.31	82.07	82.41	81.57	81.63	82.52	82.29	81.63	82.07	62.58	65.37
RNA3A_HPWMoV_MI_5' UTRa	MN250361	100	98.53	97.9	0	99.16	98.74	0		99.37	99.16	52.08	90.59	88.91	0	82.02	89.54	88.49	40	82.23	0	0	80.99	67.95	73.2	68.18	72.8	61.79	62.2	72.4	71	32.79	34.66
RNA3A_HPWMoV_NWB1	MN250339	98.18	95.8	95.59	93.01	98.14	97.36	96.75	99.37		98.14	90.24	91.67	90.45	90.19	85.06	90.73	89.19	88.64	85.11	77.03	75.6	84.79	70.99	72.34	70.86	72.03	70.71	70.71	71.91	71.48	46.19	48.22
RNA3A_KS7	KT988862	98.87	95.78	95.67	93.11	99.02	97.11	97.31	99.16	98.14		89.87	91.85	90.35	89.52	83.99	90.25	88.73	88.37	84.11	73.42	73.19	83.8	70.75	72.26	70.62	71.96	70.46	70.59	71.83	71.27	46.05	48.17
RNA3A_GG1	KT988871	89.64	90.29	89.87	89.44	89.59	90.24	92.94	52.08	90.24	89.87		89.69	88.99	93.08	91.66	90.19	89.32	90.68	92.08	97.1	87.22	91.94	70.53	70.88	70.19	70.31	69.05	68.96	70.14	70.74	50.2	49.39
RNA3B_HP1G	KT302278	91.95	92.55	92.44	89.66	92.13	92.24	91.76	90.59	91.67	91.85	89.69		95.69	94.87	89.84	96.08	95.54	94.5	90.18	73.65	77.41	89.87	72.01	73.56	71.98	73.18	72.11	72.11	73.05	72.76	47.08	47.87
RNA3B_HP2W	OM302271	90.56	91.05	91.1	87.73	90.42	91.05	91.7	88.91	90.45	90.35	88.99	95.69		94.92	91.06	96.04	96.21	95.26	91.38	76.8	80.12	91.1	72.03	73.5	71.92	73.1	71.96	71.89	73	72.77	47.06	47.89
RNA3_HPWMoV_MI	MN315262	89.6	91.3	91.58	91.06	89.41	90.91	87.15	0	90.19	89.52	93.08	94.87	94.92		96.93	95.59	96.26	95.26	96.6	98.55	93.4	96.99	83.95	83.84	83.11	83.39	83.84	83.84	83.28	83.72	63.99	64.21
RNA3B	n.a.	84.56	87.6	87.65	84.09	84.25	86.02	89.25	82.02	85.06	83.99	91.66	89.84	91.06	96.93		91.48	92.52	92.84	98.64	99.77	96.19	98.88	72.4	74.25	72.56	73.56	72.07	71.94	73.43	73.29	47.98	47.58
RNA3B_BCHPV1	OM302296	90.74	91.95	91.59	88.47	90.5	90.97	91.04	89.54	90.73	90.25	90.19	96.08	96.04	95.59	91.48		96.36	95.57	91.58	77.48	80.42	91.44	71.86	73.47	71.97	73.03	72	72	72.9	72.82	47.03	47.71
RNA3B_BCHPV2	OM302287	89.22	90.94	91.19	87.34	89.04	89.92	90.03	88.49	89.19	88.73	89.32	95.54	96.21	96.26	92.52	96.36		95.93	92.76	77.48	81.17	92.52	71.96	73.71	72.16	73.24	72.18	72.11	73.15	73.06	47.37	47.53
RNA3B_BCWS5	OM302303	88.46	89.44	89.22	88.87	88.19	88.81	90.7	40	88.64	88.37	90.68	94.5	95.26	95.26	92.84	95.57	95.93		93.04	78.23	81.17	93	72.66	73.13	72.46	72.62	72.03	71.86	72.5	71.96	49.16	49.4
RNA3B_GG1	KT988872	84.59	87.71	87.82	84.43	84.43	86.23	89.37	82.23	85.11	84.11	92.08	90.18	91.38	96.6	98.64	91.58	92.76	93.04		99.09	95.29	99.48	72.26	74.31	72.42	73.62	72.07	71.94	73.56	73.12	48.01	47.49
RNA3B_HPWMoV_ID_218bpa	MN250355	73.87	74.77	74.1	58.87	73.87	74.32	83.33	0	77.03	73.42	97.1	73.65	76.8	98.55	99.77	77.48	77.48	78.23	99.09		100	100	71.17	71.17	71.17	71.17	70.72	70.72	71.17	70.72	41.55	41.63
RNA3B_HPWMoV_NWB1_328bpa	MN250340	73.49	74.85	74.7	65.71	73.49	73.95	78.5	0	75.6	73.19	87.22	77.41	80.12	93.4	96.19	80.42	81.17	81.17	95.29	100		96.34	77.71	77.41	78.01	77.71	75	75	77.71	75.6	44.68	43.5
RNA3B_KS7	KT988863	84.28	87.43	87.47	84.19	84.11	85.91	89.31	80.99	84.79	83.8	91.94	89.87	91.1	96.99	98.88	91.44	92.52	93	99.48	100	96.34		72.03	74.09	72.19	73.4	71.84	71.71	73.33	72.89	47.98	47.46
RNA3_CoPhil_1478bp	MT762120	70.82	71.73	71.89	78.18	71.02	71.12	82.07	67.95	70.99	70.75	70.53	72.01	72.03	83.95	72.4	71.86	71.96	72.66	72.26	71.17	77.71	72.03		97.9	98.11	98.24	87.39	87.46	98.04	93.67	50	52.73
RNA3_H1	KT988881	72.55	73.37	73.61	78.08	72.6	72.58	82.41	73.2	72.34	72.26	70.88	73.56	73.5	83.84	74.25	73.47	73.71	73.13	74.31	71.17	77.41	74.09	97.9		98.45	98.77	87.78	87.85	98.71	93.27	49.61	52.36
RNA3_HPWMoV_NWB2	MN250347	70.98	71.9	72.19	77.78	71.06	71.09	81.57	68.18	70.86	70.62	70.19	71.98	71.92	83.11	72.56	71.97	72.16	72.46	72.42	71.17	78.01	72.19	98.11	98.45		99.33	87.27	87.34	99.12	93.2	49.75	52.79
RNA3_K1	KT988889	72.24	73	73.24	77.88	72.29	72.27	81.63	72.8	72.03	71.96	70.31	73.18	73.1	83.39	73.56	73.03	73.24	72.62	73.62	71.17	77.71	73.4	98.24	98.77	99.33		87.85	87.91	99.81	93.53	49.46	52.48
RNA3_TT2025-3	PX561090	70.94	71.7	71.88	78.77	70.77	70.95	82.52	61.79	70.71	70.46	69.05	72.11	71.96	83.84	72.07	72	72.18	72.03	72.07	70.72	75	71.84	87.39	87.78	87.27	87.85		99.52	87.77	90.04	48.76	49.76
RNA3_TT2025-31	PX561089	70.94	71.7	71.88	78.77	70.77	70.95	82.29	62.2	70.71	70.59	68.96	72.11	71.89	83.84	71.94	72	72.11	71.86	71.94	70.72	75	71.71	87.46	87.85	87.34	87.91	99.52		87.84	90.11	48.82	49.7
RNA3_W1	KT970501	72.12	72.87	73.11	77.78	72.16	72.14	81.63	72.4	71.91	71.83	70.14	73.05	73	83.28	73.43	72.9	73.15	72.5	73.56	71.17	77.71	73.33	98.04	98.71	99.12	99.81	87.77	87.84		93.33	49.52	52.48
RNA3C	n.a.	71.65	72.56	72.8	78.08	71.67	71.82	82.07	71	71.48	71.27	70.74	72.76	72.77	83.72	73.29	72.82	73.06	71.96	73.12	70.72	75.6	72.89	93.67	93.27	93.2	93.53	90.04	90.11	93.33		50.06	52.04
RNA3_CoPhil_1840bp	MT762121	46.11	46.43	46.55	58.42	46.15	46.27	62.58	32.79	46.19	46.05	50.2	47.08	47.06	63.99	47.98	47.03	47.37	49.16	48.01	41.55	44.68	47.98	50	49.61	49.75	49.46	48.76	48.82	49.52	50.06		56.56
RNA3_CoPhil_1838bp	MT762122	48.32	47.95	47.89	60.74	48.19	47.92	65.37	34.66	48.22	48.17	49.39	47.87	47.89	64.21	47.58	47.71	47.53	49.4	47.49	41.63	43.5	47.46	52.73	52.36	52.79	52.48	49.76	49.7	52.48	52.04	56.56
a These sequences are very short, which may artificially affects their percent nucleotide identity
n.a. This is a consensus sequence generated from all isolates sequenced in the current study and is not deposited to NCBI
Genetic distances are derived from the multiple sequence alignment in the Supplementary Data

### Sheet: RNA4
Supplementary Table 4d. Pairwise nucleotide percent identity between all variants of RNA4 of HPWMoV from previously sequenced isolates aligned to the RNA4A and RNA4B consensus sequences from this study
	Accession No.	RNA4A	RNA4_BCHPV1	RNA4_BCHPV2	RNA4_GG1	RNA4_HP1G	RNA4_HP2W	RNA4_HPWMoV_ID	RNA4_HPWMoV_MI	RNA4_HPWMoV_NWB1	RNA4_KS7	RNA4B_CoPhil	RNA4_H1	RNA4_HPWMoV_NWB2	RNA4_TT2025-3	RNA4_TT2025-31	RNA4_W1	RNA4B	RNA4A_CoPhil
RNA4A	n.a.		98.33	98.19	97.9	99.12	99.35	98.23	99.42	95.45	98.22	87.75	86.49	82.37	81.36	81.24	81.73	81.36	66.1
RNA4_BCHPV1	OM302297	98.33		98.95	98.53	99.33	99.59	98.23	98.66	95.96	98.74	87.39	86.38	81.98	80.87	80.81	81.54	81.02	65.95
RNA4_BCHPV2	OM302288	98.19	98.95		98.57	99.92	99.59	96.13	98.48	95.65	98.89	87.03	85.87	81.8	80.71	80.59	81.18	80.87	66.14
RNA4_GG1	KT988873	97.9	98.53	98.57		99.5	99.67	98.57	98.93	96.89	98.48	87.48	86.34	82	80.97	80.92	81.68	81.25	66.08
RNA4_HP1G	OM302279	99.12	99.33	99.92	99.5		99.67	99.5	98.56	99.67	99.67	87.12	87.26	87.51	87.43	87.26	87.34	87.09	74.38
RNA4_HP2W	OM302272	99.35	99.59	99.59	99.67	99.67		99.76	98.84	99.7	99.88	87.48	87.09	87.58	87.5	87.34	87.42	87.26	73.33
RNA4_HPWMoV_ID	MN250356	98.23	98.23	96.13	98.57	99.5	99.76		98.93	100	98.36	87.66	86.42	82.39	81.31	81.19	81.83	81.53	66.26
RNA4_HPWMoV_MI	MN315263	99.42	98.66	98.48	98.93	98.56	98.84	98.93		98.74	98.93	88.49	88.58	88.4	89.03	88.85	88.54	88.56	76.09
RNA4_HPWMoV_NWB1	MN250341	95.45	95.96	95.65	96.89	99.67	99.7	100	98.74		95.45	90	86.24	83.33	79.75	79.54	82.19	78.76	61.49
RNA4_KS7	KT988864	98.22	98.74	98.89	98.48	99.67	99.88	98.36	98.93	95.45		87.48	86.3	82.32	81	80.89	81.65	81.17	66.4
RNA4_CoPhil	MT762118	87.75	87.39	87.03	87.48	87.12	87.48	87.66	88.49	90	87.48		98.07	97.71	92.59	92.59	98.52	92.5	74.84
RNA4_H1	KT988883	86.49	86.38	85.87	86.34	87.26	87.09	86.42	88.58	86.24	86.3	98.07		96.84	91.41	91.33	97.23	91.53	71.36
RNA4_HPWMoV_NWB2	MN250348	82.37	81.98	81.8	82	87.51	87.58	82.39	88.4	83.33	82.32	97.71	96.84		87.9	87.81	96.61	86.65	65.35
RNA4_TT2025-3	PX61092	81.36	80.87	80.71	80.97	87.43	87.5	81.31	89.03	79.75	81	92.59	91.41	87.9		99.09	89.22	91	64.38
RNA4_TT2025-31	PX61091	81.24	80.81	80.59	80.92	87.26	87.34	81.19	88.85	79.54	80.89	92.59	91.33	87.81	99.09		89.13	90.82	64.44
RNA4_W1	KT970502	81.73	81.54	81.18	81.68	87.34	87.42	81.83	88.54	82.19	81.65	98.52	97.23	96.61	89.22	89.13		87.99	65.5
RNA4B	n.a.	81.36	81.02	80.87	81.25	87.09	87.26	81.53	88.56	78.76	81.17	92.5	91.53	86.65	91	90.82	87.99		65.68
RNA4_CoPhil	MT762119	66.1	65.95	66.14	66.08	74.38	73.33	66.26	76.09	61.49	66.4	74.84	71.36	65.35	64.38	64.44	65.5	65.68
n.a. This is a consensus sequence generated from all isolates sequenced in the current study and is not deposited to NCBI
Genetic distances are derived from the multiple sequence alignment in the Supplementary Data

### Sheet: RNA5
Supplementary Table 4e. Pairwise nucleotide percent identity between all variants of RNA5 of HPWMoV from previously sequenced isolates aligned to the RNA5A and RNA5B consensus sequences from this study
	Accession No.	RNA5A	RNA5_CoPhil_1410bp	RNA5_GG1	RNA5_HPWMoV_MI	RNA5_KS7	RNA5_BCHPV1	RNA5_BCHPV2	RNA5_HP1G	RNA5_HPWMoV_NWB1	RNA5_HPWMoV_NWB2	RNA5_K1_1230bp	RNA5_TT2025-3	RNA5_TT2025-31	RNA5B_TT2025-31	RNA5B	RNA5_CoPhil_662bp	RNA5_CoPhil_1610bp
RNA5A	n.a.		98.39	98.06	98.58	98.03	77.6	77.98	77.51	87.76	76.99	81.57	77.74	79.76	78.73	78.76	69.46	53.32
RNA5_CoPhil_1410bp	MT762115	98.39		99.15	98.78	99.15	80.04	80.04	79.97	87.06	79.13	82.45	80.65	81.77	79.87	80.52	72.56	55
RNA5_GG1	KT988874	98.06	99.15		98.4	99.97	77.69	78.07	77.6	87.41	77.05	81.58	77.73	80	78.53	78.56	69.72	53.5
RNA5_HPWMoV_MI	MN311484	98.58	98.78	98.4		98.4	80.93	80.93	80.86	87.41	80.72	81.42	81.63	81.82	81.56	80.93	73.58	54.53
RNA5_KS7	KT988865	98.03	99.15	99.97	98.4		77.69	78.02	77.6	87.41	77.05	81.58	77.68	79.95	78.47	78.51	69.72	53.47
RNA5_BCHPV1	OM302298	77.6	80.04	77.69	80.93	77.69		99.53	99.71	98.25	96.34	98.13	92.11	92.44	91.48	95.08	69.17	54.27
RNA5_BCHPV2	OM302289	77.98	80.04	78.07	80.93	78.02	99.53		99.53	98.25	96.41	97.97	92.21	92.65	91.7	95.19	69.01	53.81
RNA5_HP1G	OM302280	77.51	79.97	77.6	80.86	77.6	99.71	99.53		98.25	96.28	98.13	92.04	92.38	91.42	95.02	68.94	54.08
RNA5_HPWMoV_NWB1	MN311483	87.76	87.06	87.41	87.41	87.41	98.25	98.25	98.25		100	98.25	96.5	95.8	96.85	97.2	79.37	60.84
RNA5_HPWMoV_NWB2	MN250349	76.99	79.13	77.05	80.72	77.05	96.34	96.41	96.28	100		97.89	91.54	91.55	91.38	93.82	67.91	53.98
RNA5_K1_1230bp	KT988890	81.57	82.45	81.58	81.42	81.58	98.13	97.97	98.13	98.25	97.89		96.02	95.85	95	97.48	74.5	57.69
RNA5_TT2025-3	PX561094	77.74	80.65	77.73	81.63	77.68	92.11	92.21	92.04	96.5	91.54	96.02		90.92	96.11	91.09	67.56	53.6
RNA5_TT2025-31	PX561093	79.76	81.77	80	81.82	79.95	92.44	92.65	92.38	95.8	91.55	95.85	90.92		89.78	91.6	68.23	54.37
RNA5B_TT2025-31	PX561082	78.73	79.87	78.53	81.56	78.47	91.48	91.7	91.42	96.85	91.38	95	96.11	89.78		91.84	68.63	54.22
RNA5B	n.a.	78.76	80.52	78.56	80.93	78.51	95.08	95.19	95.02	97.2	93.82	97.48	91.09	91.6	91.84		68.81	53.78
RNA5_CoPhil_662bp	MT762117	69.46	72.56	69.72	73.58	69.72	69.17	69.01	68.94	79.37	67.91	74.5	67.56	68.23	68.63	68.81		55.08
RNA5_CoPhil_1610bp	MT762116	53.32	55	53.5	54.53	53.47	54.27	53.81	54.08	60.84	53.98	57.69	53.6	54.37	54.22	53.78	55.08
n.a. This is a consensus sequence generated from all isolates sequenced in the current study and is not deposited to NCBI
Genetic distances are derived from the multiple sequence alignment in the Supplementary Data

### Sheet: RNA6
Supplementary Table 4f. Pairwise nucleotide percent identity between all variants of RNA6 of HPWMoV from previously sequenced isolates aligned to the RNA6A, RNA6B, and RNA6C consensus sequences from this study
	Accession No.	RNA6A	RNA6_BCHPV1	RNA6_BCHPV2	RNA6_BCWS5	RNA6_GG1	RNA6_HP1G	RNA6_HP2W	RNA6_HPVWMoV_ID	RNA6_HPVWMoV_MI	RNA6_HPVWMoV_NW1	RNA6_KS7	RNA6B	RNA6_K1	RNA6_TT2025-3	RNA6_TT2025-31	RNA6_W1	RNA6_CoPhil_1619bp	RNA6_H1_1041bp	RNA6_HPVWMoV_NW2	RNA6C	RNA6B_TT2025-31	RNA6C_TT2025-31	RNA6_CoPhil_1748bp
RNA6A	n.a.		99.07	98.84	98.17	99.07	98.95	98.96	99.07	99.01	99.18	99.1	80.32	81.27	80	79.87	81.07	78.69	78.88	78.89	79.31	80	76.64	60.07
RNA6_BCHPV1	OM302299	99.07		99.77	98.82	99.66	99.6	99.61	99.65	99.54	99.73	99.68	80.1	81.09	79.77	79.6	80.98	78.49	78.55	78.6	79.04	79.76	76.61	60.14
RNA6_BCHPV2	OM302290	98.84	99.77		99.06	99.37	99.83	99.84	99.31	99.2	99.73	99.46	80.1	81.08	79.77	79.69	81.16	78.67	78.65	77.98	79.01	79.76	76.59	60.21
RNA6_BCWS5	OM302304	98.17	98.82	99.06		98.71	99	98.94	98.71	98.59	98.61	98.77	79.32	80.32	78.99	78.76	80.3	77.98	77.76	78.07	78.47	78.98	75.69	59.93
RNA6_GG1	KT988875	99.07	99.66	99.37	98.71		99.48	99.49	99.66	99.54	99.73	99.91	80.16	81.02	80	79.81	80.82	78.43	78.46	78.66	79.07	79.76	76.54	60.27
RNA6_HP1G	OM302281	98.95	99.6	99.83	99	99.48		99.78	99.6	99.48	99.66	99.54	80.02	81.01	79.69	79.52	81.08	78.61	78.65	78.6	79	79.79	76.41	60.4
RNA6_HP2W	OM302273	98.96	99.61	99.84	98.94	99.49	99.78		99.49	99.38	99.59	99.55	80.14	81.05	79.78	79.61	81.03	78.61	78.6	78.69	79.09	79.77	76.49	60.47
RNA6_HPVWMoV_ID	MN250357	99.07	99.65	99.31	98.71	99.66	99.6	99.49		99.54	100	99.71	79.99	80.91	79.77	79.46	80.82	78.49	78.36	78.58	79.02	79.7	76.35	60.61
RNA6_HPVWMoV_MI	MN250362	99.01	99.54	99.2	98.59	99.54	99.48	99.38	99.54		99.66	99.6	80.1	81.14	79.66	79.58	80.93	78.49	78.65	78.64	79.08	79.76	76.46	60.5
RNA6_HPVWMoV_NW1	MN250342	99.18	99.73	99.73	98.61	99.73	99.66	99.59	100	99.66		99.79	80.82	81.9	80.67	80.4	81.95	79.15	78.88	78.72	79.33	80.45	78.72	63.28
RNA6_KS7	KT988866	99.1	99.68	99.46	98.77	99.91	99.54	99.55	99.71	99.6	99.79		80.16	81.03	80.01	79.82	80.87	78.49	78.55	78.67	79.1	79.77	76.55	60.3
RNA6B	n.a.	80.32	80.1	80.1	79.32	80.16	80.02	80.14	79.99	80.1	80.82	80.16		94.53	93.83	93.49	94.41	79.79	81.79	79.7	80.37	80.91	79.89	58.7
RNA6_K1	KT988891	81.27	81.09	81.08	80.32	81.02	81.01	81.05	80.91	81.14	81.9	81.03	94.53		92.73	92.55	99.42	81.1	82.89	81.1	81.61	81.7	80.44	58.78
RNA6_TT2025-3	PX561096	80	79.77	79.77	78.99	80	79.69	79.78	79.77	79.66	80.67	80.01	93.83	92.73		98.11	92.53	79.98	81.07	80.14	80.66	81.79	80.55	59.06
RNA6_TT2025-31	PX561095	79.87	79.6	79.69	78.76	79.81	79.52	79.61	79.46	79.58	80.4	79.82	93.49	92.55	98.11		92.36	79.98	80.78	80.23	80.69	81.56	80.72	59.23
RNA6_W1	KT970503	81.07	80.98	81.16	80.3	80.82	81.08	81.03	80.82	80.93	81.95	80.87	94.41	99.42	92.53	92.36		81.22	82.98	81.1	81.6	81.27	80.49	59.2
RNA6_CoPhil_1619bp	MT762113	78.69	78.49	78.67	77.98	78.43	78.61	78.61	78.49	78.49	79.15	78.49	79.79	81.1	79.98	79.98	81.22		98.25	97.87	97.72	82.95	80.62	61.56
RNA6_H1_1041bp	KT988884	78.88	78.55	78.65	77.76	78.46	78.65	78.6	78.36	78.65	78.88	78.55	81.79	82.89	81.07	80.78	82.98	98.25		99.47	97.55	82.82	79.56	61.39
RNA6_HPVWMoV_NW2	MN250350	78.89	78.6	77.98	78.07	78.66	78.6	78.69	78.58	78.64	78.72	78.67	79.7	81.1	80.14	80.23	81.1	97.87	99.47		97.57	82.58	79.84	60.03
RNA6C	n.a.	79.31	79.04	79.01	78.47	79.07	79	79.09	79.02	79.08	79.33	79.1	80.37	81.61	80.66	80.69	81.6	97.72	97.55	97.57		82.98	80.08	59.75
RNA6B_TT2025-31	PX561083	80	79.76	79.76	78.98	79.76	79.79	79.77	79.7	79.76	80.45	79.77	80.91	81.7	81.79	81.56	81.27	82.95	82.82	82.58	82.98		80.98	59.58
RNA6C_TT2025-31	PX561084	76.64	76.61	76.59	75.69	76.54	76.41	76.49	76.35	76.46	78.72	76.55	79.89	80.44	80.55	80.72	80.49	80.62	79.56	79.84	80.08	80.98		60.17
RNA6_CoPhil_1748bp	MT762114	60.07	60.14	60.21	59.93	60.27	60.4	60.47	60.61	60.5	63.28	60.3	58.7	58.78	59.06	59.23	59.2	61.56	61.39	60.03	59.75	59.58	60.17
n.a. This is a consensus sequence generated from all isolates sequenced in the current study and is not deposited to NCBI
Genetic distances are derived from the multiple sequence alignment in the Supplementary Data

### Sheet: RNA7
Supplementary Table 4g. Pairwise nucleotide percent identity between all variants of RNA7 of HPWMoV from previously sequenced isolates aligned to the RNA7A and RNA7B consensus sequences from this study
	Accession No.	RNA7A	RNA7_BCHPV1	RNA7_BCHPV2	RNA7_GG1	RNA7_HP1G	RNA7_HP2W	RNA7_HPWMoV_ID	RNA7_HPWMoV_MI	RNA7_HPWMoV_NWB1	RNA7_KS7	RNA7_H1_749bp	RNA7_HPWMoV_NWB2	RNA7_K1	RNA7_TT2025-3	RNA7_TT2025-31	RNA7_W1	RNA7B	RNA7_CoPhil
RNA7A	n.a.		98.72	98.87	98.73	98.53	98.8	98.04	98.26	98.72	98.38	84.38	79.11	78.39	79.79	79.1	78.37	78.63	52
RNA7_BCHPV1	OM302300	98.72		99.54	98.88	98.83	99.27	98.41	98.1	98.94	98.81	84.51	79.09	78.32	79.65	79.02	78.24	78.57	52.05
RNA7_BCHPV2	OM302291	98.87	99.54		99.23	98.96	99.29	98.49	98.17	99.12	99.16	84.65	79.48	79.56	80.25	79.4	79.14	78.83	52.29
RNA7_GG1	KT988876	98.73	98.88	99.23		98.55	98.82	98.2	97.89	98.94	99.51	84.25	78.91	78.13	79.64	79.15	78.09	78.85	51.92
RNA7_HP1G	OM302282	98.53	98.83	98.96	98.55		99.86	98.57	98.26	99.17	98.48	84.78	78.26	78.12	79.03	78.26	77.77	77.94	51.77
RNA7_HP2W	OM302274	98.8	99.27	99.29	98.82	99.86		98.52	98.21	99.12	98.68	84.65	82.81	82.53	83.35	82.62	82.76	82.65	58.11
RNA7_HPWMoV_ID	MN311486	98.04	98.41	98.49	98.2	98.57	98.52		98.84	98.68	98.1	84.79	84.76	84.97	85.29	84.34	85.19	84.44	60.49
RNA7_HPWMoV_MI	MN311485	98.26	98.1	98.17	97.89	98.26	98.21	98.84		97.52	97.79	84.93	84.72	84.93	85.14	84.51	84.93	84.4	60.65
RNA7_HPWMoV_NWB1	MN250343	98.72	98.94	99.12	98.94	99.17	99.12	98.68	97.52		98.85	84.45	83.35	82.43	83.81	83.17	83.21	83.07	58.33
RNA7_KS7	KT988867	98.38	98.81	99.16	99.51	98.48	98.68	98.1	97.79	98.85		84.11	78.78	77.78	79.36	78.87	78.02	78.51	51.67
RNA7_H1_749bp	KT988885	84.38	84.51	84.65	84.25	84.78	84.65	84.79	84.93	84.45	84.11		99.33	99.2	98.53	93.19	99.2	93.72	64.94
RNA7_HPWMoV_NWB2	MN250351	79.11	79.09	79.48	78.91	78.26	82.81	84.76	84.72	83.35	78.78	99.33		98.05	97.84	93.23	98.56	93.84	50.22
RNA7_K1	KT988892	78.39	78.32	79.56	78.13	78.12	82.53	84.97	84.93	82.43	77.78	99.2	98.05		96.76	92.16	98.72	92.77	50.38
RNA7_TT2025-3	PX561098	79.79	79.65	80.25	79.64	79.03	83.35	85.29	85.14	83.81	79.36	98.53	97.84	96.76		92.88	97.89	93.63	50.28
RNA7_TT2025-31	PX561097	79.1	79.02	79.4	79.15	78.26	82.62	84.34	84.51	83.17	78.87	93.19	93.23	92.16	92.88		92.68	93.27	50.85
RNA7_W1	KT970504	78.37	78.24	79.14	78.09	77.77	82.76	85.19	84.93	83.21	78.02	99.2	98.56	98.72	97.89	92.68		93.32	52.1
RNA7B	n.a.	78.63	78.57	78.83	78.85	77.94	82.65	84.44	84.4	83.07	78.51	93.72	93.84	92.77	93.63	93.27	93.32		49.97
RNA7_CoPhil	MT762112	52	52.05	52.29	51.92	51.77	58.11	60.49	60.65	58.33	51.67	64.94	50.22	50.38	50.28	50.85	52.1	49.97
n.a. This is a consensus sequence generated from all isolates sequenced in the current study and is not deposited to NCBI
Genetic distances are derived from the multiple sequence alignment in the Supplementary Data

### Sheet: RNA8
Supplementary Table 4h. Pairwise nucleotide percent identity between all variants of RNA8 of HPWMoV from previously sequenced isolates aligned to the RNA8A, RNA8B, RNA8C consensus sequences from this study
	Accession No.	RNA8A	RNA8_BCHPV1	RNA8_BCHPV2	RNA8_GG1	RNA8_HP1G	RNA8_HP2W	RNA8_HPWMoV_ID_418bp	RNA8_HPWMoV_MI	RNA8_HPWMoV_NWB1	RNA8_KS7	RNA8B	RNA8_H1	RNA8_HPWMoV_NWB2	RNA8_TT2025-3	RNA8_TT2025-31	RNA8_W1	RNA8C	RNA8_CoPhil
RNA8A	n.a.		99.4	98.58	99.63	99.32	98.98	96.41	98.86	99.77	99.63	69.45	63.34	64.13	64.46	64.18	60.68	64.99	44.41
RNA8_BCHPV1	OM302301	99.4		99.4	99.47	99.47	99.13	95.92	98.43	99.17	99.47	69.25	63.1	64.3	64.1	64.1	60.46	64.77	44.52
RNA8_BCHPV2	OM302292	98.58	99.4		98.66	99.85	99.21	95.93	97.08	99.02	98.73	68.86	62.94	64.22	63.57	63.64	60.46	64.24	43.88
RNA8_GG1	KT988877	99.63	99.47	98.66		99.39	99.06	96.41	98.69	99.55	100	69.45	63.1	64.13	64.39	64.32	60.53	65.06	44.63
RNA8_HP1G	OM302283	99.32	99.47	99.85	99.39		99.7	96.05	98.41	99.09	99.39	69.16	62.95	64.21	63.75	63.75	60.47	64.43	44.54
RNA8_HP2W	OM302275	98.98	99.13	99.21	99.06	99.7		96	98.11	98.75	99.06	69.19	62.86	64.13	63.83	63.83	60.31	64.5	44.24
RNA8_HPWMoV_ID_418bpa	MN250358	96.41	95.92	95.93	96.41	96.05	96		96.41	96.34	96.41	78.95	77.56	77.37	77.27	77.27	77.89	78.47	57.52
RNA8_HPWMoV_MI	MN250363	98.86	98.43	97.08	98.69	98.41	98.11	96.41		98.68	98.69	68.73	62.99	63.96	62.75	62.59	59.44	63.17	43.54
RNA8_HPWMoV_NWB1	MN250344	99.77	99.17	99.02	99.55	99.09	98.75	96.34	98.68		99.55	69.02	63.26	64.19	63.99	63.79	60.68	64.46	44.3
RNA8_KS7	KT988868	99.63	99.47	98.73	100	99.39	99.06	96.41	98.69	99.55		69.43	63.1	64.13	64.37	64.32	60.53	65.03	44.63
RNA8B	n.a.	69.45	69.25	68.86	69.45	69.16	69.19	78.95	68.73	69.02	69.43		67.65	68.83	70.53	70.81	65.26	70.92	43.81
RNA8_H1	KT988886	63.34	63.1	62.94	63.1	62.95	62.86	77.56	62.99	63.26	63.1	67.65		98.2	95.04	94.8	91.61	95.38	47.99
RNA8_HPWMoV_NWB2	MN250352	64.13	64.3	64.22	64.13	64.21	64.13	77.37	63.96	64.19	64.13	68.83	98.2		96.24	96.07	91.86	96.32	47.4
RNA8_TT2025-3	PX561100	64.46	64.1	63.57	64.39	63.75	63.83	77.27	62.75	63.99	64.37	70.53	95.04	96.24		99.45	90.08	96.68	47.73
RNA8_TT2025-31	PX561099	64.18	64.1	63.64	64.32	63.75	63.83	77.27	62.59	63.79	64.32	70.81	94.8	96.07	99.45		89.93	96.82	47.95
RNA8_W1	KT970505	60.68	60.46	60.46	60.53	60.47	60.31	77.89	59.44	60.68	60.53	65.26	91.61	91.86	90.08	89.93		90.58	47.47
RNA8C	n.a.	64.99	64.77	64.24	65.06	64.43	64.5	78.47	63.17	64.46	65.03	70.92	95.38	96.32	96.68	96.82	90.58		48.77
RNA8_CoPhil	MT762111	44.41	44.52	43.88	44.63	44.54	44.24	57.52	43.54	44.3	44.63	43.81	47.99	47.4	47.73	47.95	47.47	48.77
a These sequences are very short, which may artificially affects their percent nucleotide identity
n.a. This is a consensus sequence generated from all isolates sequenced in the current study and is not deposited to NCBI
Genetic distances are derived from the multiple sequence alignment in the Supplementary Data
